# A Meta-Analysis of Alzheimer’s Disease Brain Transcriptomic Data

**DOI:** 10.1101/480459

**Authors:** Hamel Patel, Richard J.B Dobson, Stephen J Newhouse

## Abstract

**Background:** Microarray technologies have identified imbalances in the expression of specific genes and biological pathways in Alzheimer’s disease (AD) brains. However, there is a lack of reproducibility across individual AD studies, and many related neurodegenerative and mental health disorders exhibit similar perturbations. We are yet to identify robust transcriptomic changes specific to AD brains.

**Methods and Results:** Twenty-two AD, eight Schizophrenia, five Bipolar Disorder, four Huntington's disease, two Major Depressive Disorder and one Parkinson’s disease dataset totalling 2667 samples and mapping to four different brain regions (Temporal lobe, Frontal lobe, Parietal lobe and Cerebellum) were analysed. Differential expression analysis was performed independently in each dataset, followed by meta-analysis using a combining p-value method known as Adaptively Weighted with One-sided Correction. This identified 323, 435, 1023 and 828 differentially expressed genes specific to the AD temporal lobe, frontal lobe, parietal lobe and cerebellum brain regions respectively. Seven of these genes were consistently perturbed across all AD brain regions with SPCS1 gene expression pattern replicating in RNA-seq data. A further nineteen genes were perturbed specifically in AD brain regions affected by both plaques and tangles, suggesting possible involvement in AD neuropathology. Biological pathways involved in the “metabolism of proteins” and viral components were significantly enriched across AD brains.

**Conclusion:** This study solely relied on publicly available microarray data, which too often lacks appropriate phenotypic information for robust data analysis and needs to be addressed by future studies. Nevertheless, with the information available, we were able to identify specific transcriptomic changes in AD brains which could make a significant contribution towards the understanding of AD disease mechanisms and may also provide new therapeutic targets.
