## Supplementary Table 4 for "A Meta-Analysis of Alzheimer’s Disease Brain Transcriptomic Data"

### Sheet: Supplementary Table 4
Supplementary Table 4: DEG's identified in both the AD and non-AD meta analysis are combined by brain region to create this "common mental disorder expression profile"
Cerebellum							Frontal Lobe							Parietal Lobe
Entrez_Gene_ID	Gene_Symbol	AD		Non-AD			Entrez_Gene_ID	Gene_Symbol	AD		Non-AD			Entrez_Gene_ID	Gene_Symbol	AD		Non-AD
		Overall Fold Change	AW_FDR_adjusted_p_val	Overall Fold Change	AW_FDR_adjusted_p_val				Overall Fold Change	AW_FDR_adjusted_p_val	Overall Fold Change	AW_FDR_adjusted_p_val				Overall Fold Change	AW_FDR_adjusted_p_val	Overall Fold Change	AW_FDR_adjusted_p_val
1153	CIRBP	down	1.04865e-19	down	3.04583e-19		1153	CIRBP	-0.612629	7.81905e-20	down	1.15862e-19		2805	GOT1	-0.192207	1.68159e-19	2.28813e-19	down
57446	NDRG3	down	1.04865e-19	down	0.00295455		55294	FBXW7	0.217689	7.81905e-20	down	1.15862e-19		113246	C12orf57	-0.153129	1.68159e-19	2.28813e-19	down
1938	EEF2	down	1.04865e-19	down	0.00584615		10724	MGEA5	-0.169939	7.81905e-20	up	0.0117582		1653	DDX1	-0.121834	1.68159e-19	2.28813e-19	down
79870	BAALC	down	1.04865e-19	up	0.0296552		10128	LRPPRC	-0.278286	7.81905e-20	down	0.0244737		4830	NME1	-0.0813938	1.68159e-19	2.28813e-19	down
6881	TAF10	down	1.04865e-19	down	0.0363975		5250	SLC25A3	-0.112687	7.81905e-20	down	0.0423077		2202	EFEMP1	-0.75017	1.68159e-19	2.28813e-19	up
1499	CTNNB1	down	0.000420168	up	0.01125		54407	SLC38A2	0.602564	7.81905e-20	down	0.044589		8671	SLC4A4	-0.541388	1.68159e-19	2.28813e-19	up
54407	SLC38A2	up	0.000420168	up	0.0296552		1843	DUSP1	0.348686	0.00156716	down	1.15862e-19		64850	AGXT2L1	-1.1358	1.68159e-19	2.28813e-19	up
51560	RAB6B	down	0.000522088	down	0.00339286		528	ATP6V1C1	-0.313285	0.0022973	down	0.0197143		23175	LPIN1	0.453465	1.68159e-19	0.000962567	up
55074	OXR1	up	0.000639098	down	3.04583e-19		5094	PCBP2	0.0799904	0.00259259	down	0.0117582		83988	NCALD	-0.378327	1.68159e-19	0.0010804	down
1112	FOXN3	down	0.000639098	down	0.0333113		64710	NUCKS1	0.943555	0.00335079	down	0.0117582		4722	NDUFS3	-0.162909	1.68159e-19	0.00122004	down
1781	DYNC1I2	down	0.000753425	down	0.00236842		9378	NRXN1	0.741615	0.00621739	down	0.0197143		1471	CST3	-0.527808	1.68159e-19	0.00122004	up
81603	TRIM8	down	0.000941558	up	0.0115385		6391	SDHC	-0.132758	0.00797521	up	0.0197143		81603	TRIM8	0.494403	1.68159e-19	0.00122004	up
25994	HIGD1A	up	0.00172775	down	0.00584615		22836	RHOBTB3	0.893165	0.00911647	up	1.15862e-19		5654	HTRA1	-0.369948	1.68159e-19	0.00136555	up
56934	CA10	down	0.00172775	down	0.0373006		491	ATP2B2	-0.154623	0.00992188	down	0.0117582		7360	UGP2	-0.107658	1.68159e-19	0.00156823	down
23413	NCS1	down	0.00251816	down	0.0355414		4336	MOBP	-0.201032	0.0122022	down	0.0117582		7386	UQCRFS1	-0.288903	1.68159e-19	0.0015748	down
4134	MAP4	down	0.00254197	down	0.0147273		55074	OXR1	-0.12882	0.0145847	down	1.15862e-19		63905	MANBAL	-0.269589	1.68159e-19	0.0015748	down
1843	DUSP1	up	0.00298405	down	0.00236842		51714	SELT	-0.131432	0.015	down	0.0117582		1738	DLD	-0.586414	1.68159e-19	0.00199686	down
5414	38231	down	0.00496982	down	0.0140741		2775	GNAO1	-0.0958275	0.0153443	up	1.15862e-19		7798	LUZP1	0.548496	1.68159e-19	0.00199686	down
6627	SNRPA1	up	0.00502	down	0.0275912		6622	SNCA	0.193718	0.0153443	down	0.0117582		506	ATP5B	-0.222117	1.68159e-19	0.00199686	down
6509	SLC1A4	down	0.00529528	up	0.02625		10529	NEBL	0.297477	0.0166129	up	0.0117582		10576	CCT2	-0.159789	1.68159e-19	0.00199686	down
9590	AKAP12	up	0.0082931	up	0.00671642		9589	WTAP	0.167132	0.0278591	down	1.15862e-19		2547	XRCC6	-0.122627	1.68159e-19	0.00199686	down
1072	CFL1	down	0.00831325	down	0.0140741		5911	RAP2A	-0.101066	0.0315306	down	0.028		10367	MICU1	-0.110181	1.68159e-19	0.00199686	down
6326	SCN2A	down	0.00842466	down	0.019187		5537	PPP6C	-0.157295	0.0353171	down	1.15862e-19		498	ATP5A1	-0.155083	1.68159e-19	0.00207353	down
5601	MAPK9	up	0.00882852	down	0.00962025		4915	NTRK2	0.685527	0.044588	up	1.15862e-19		4809	NHP2L1	-0.12818	1.68159e-19	0.00253714	down
25948	KBTBD2	down	0.00932886	down	0.00962025		6232	RPS27	0.0959828	0.0491631	down	1.15862e-19		6526	SLC5A3	0.566589	1.68159e-19	0.00274177	down
4915	NTRK2	up	0.0103471	up	3.04583e-19									5250	SLC25A3	-0.144702	1.68159e-19	0.00274177	down
23112	TNRC6B	up	0.0113754	up	0.00584615									90338	ZNF160	0.52589	1.68159e-19	0.00279843	up
8897	MTMR3	up	0.0123113	up	0.0407101									2263	FGFR2	-0.247659	1.68159e-19	0.00279843	up
10243	GPHN	down	0.0129238	down	0.0123158									6285	S100B	-0.857884	1.68159e-19	0.00293605	up
26137	ZBTB20	up	0.0140271	up	3.04583e-19									6334	SCN8A	0.532886	1.68159e-19	0.00337241	down
7705	ZNF146	up	0.0142279	up	0.00962025									2246	FGF1	-0.410127	1.68159e-19	0.00388605	up
11188	NISCH	down	0.0157453	up	0.00236842									29086	BABAM1	-0.0570764	1.68159e-19	0.004375	down
5250	SLC25A3	down	0.019346	down	0.0140741									509	ATP5C1	-0.333154	1.68159e-19	0.00462257	down
6622	SNCA	up	0.0210861	down	0.00339286									3151	HMGN2	-0.497219	1.68159e-19	0.00507192	up
1778	DYNC1H1	up	0.0287469	down	0.00339286									25824	PRDX5	-0.180698	1.68159e-19	0.00730744	down
4677	NARS	down	0.0310736	down	0.0140741									81609	SNX27	0.438065	1.68159e-19	0.00745585	down
7994	KAT6A	down	0.0390068	up	0.0407602									54386	TERF2IP	-0.0536542	1.68159e-19	0.00766124	down
826	CAPNS1	down	0.0455338	down	3.04583e-19									81618	ITM2C	-0.563203	1.68159e-19	0.00825839	up
55636	CHD7	down	0.0486803	up	0.00576271									5730	PTGDS	-0.424262	1.68159e-19	0.00837957	up
														7385	UQCRC2	-0.294676	1.68159e-19	0.00884923	down
														4915	NTRK2	-0.77312	1.68159e-19	0.0119064	up
														5691	PSMB3	-0.215696	1.68159e-19	0.0119956	down
														64393	ZMAT3	0.460695	1.68159e-19	0.0149265	down
														23524	SRRM2	0.701863	1.68159e-19	0.0149265	up
														9158	FIBP	-0.339587	1.68159e-19	0.0154748	down
														23389	MED13L	0.56004	1.68159e-19	0.0159762	up
														3326	HSP90AB1	-0.118901	1.68159e-19	0.0159907	down
														1036	CDO1	-0.233396	1.68159e-19	0.0166768	down
														80208	SPG11	-0.0831014	1.68159e-19	0.0189873	up
														10989	IMMT	-0.359902	1.68159e-19	0.0195252	down
														6159	RPL29	-0.14217	1.68159e-19	0.021691	up
														89797	NAV2	0.388361	1.68159e-19	0.0225081	up
														55729	ATF7IP	0.431291	1.68159e-19	0.0263317	up
														9645	MICAL2	0.334484	1.68159e-19	0.0273301	down
														170960	ZNF721	0.537277	1.68159e-19	0.0315895	up
														3897	L1CAM	0.83834	1.68159e-19	0.0408694	up
														5716	PSMD10	-0.179447	1.68159e-19	0.0436509	down
														9208	LRRFIP1	0.557785	1.68159e-19	0.0447136	down
														51569	UFM1	0.389331	1.68159e-19	0.0466897	down
														3761	KCNJ4	0.660328	1.68159e-19	0.0472252	down
														2821	GPI	-0.0947639	1.68159e-19	0.0489434	down
														10552	ARPC1A	-0.253209	1.68159e-19	0.0492887	down
														6546	SLC8A1	0.500831	0.00018018	0.00274177	down
														50488	MINK1	0.518454	0.00018018	0.00378238	up
														283455	KSR2	0.348705	0.00018018	0.00462257	up
														57787	MARK4	0.183554	0.00018018	0.0100236	up
														7325	UBE2E2	0.193069	0.00018018	0.0100879	down
														3488	IGFBP5	0.670428	0.00018018	0.0144822	up
														10928	RALBP1	0.179	0.00018018	0.0476665	down
														27075	TSPAN13	0.463957	0.000233463	2.28813e-19	down
														79762	C1orf115	0.304699	0.000233463	0.004375	down
														81853	TMEM14B	-0.438307	0.000233463	0.0060585	down
														140901	STK35	0.524749	0.000233463	0.0064952	up
														1113	CHGA	0.79184	0.000233463	0.00745585	down
														7070	THY1	0.367248	0.000233463	0.00780347	down
														64837	KLC2	0.305261	0.000233463	0.0147702	down
														4118	MAL	-0.576989	0.000233463	0.0225081	up
														10381	TUBB3	-0.293471	0.000233463	0.0282801	down
														23673	STX12	-0.279742	0.000233463	0.0292038	down
														7520	XRCC5	-0.338553	0.000233463	0.0448183	down
														84263	HSDL2	-0.441762	0.000290909	2.28813e-19	up
														6324	SCN1B	0.502518	0.000290909	0.00274177	down
														23131	GPATCH8	0.505151	0.000290909	0.0389637	up
														203068	TUBB	-0.402328	0.000290909	0.0392119	down
														5694	PSMB6	-0.426741	0.000308642	2.28813e-19	down
														2908	NR3C1	0.337459	0.000308642	2.28813e-19	down
														533	ATP6V0B	-0.217826	0.000308642	2.28813e-19	down
														4711	NDUFB5	-0.212853	0.000308642	2.28813e-19	down
														64792	RABL5	-0.29681	0.000308642	0.00161165	down
														54407	SLC38A2	0.417314	0.000308642	0.00214286	down
														11171	STRAP	-0.197316	0.000308642	0.00214286	down
														56853	CELF4	0.315027	0.000308642	0.00219917	down
														92675	DTD1	-0.331405	0.000308642	0.00274177	down
														28958	COA3	-0.195396	0.000308642	0.00474011	down
														10575	CCT4	-0.104955	0.000308642	0.00676788	down
														6921	TCEB1	-0.220769	0.000308642	0.00767984	down
														6845	VAMP7	-0.24599	0.000308642	0.0129096	down
														2783	GNB2	-0.250457	0.000308642	0.0432092	up
														4983	OPHN1	0.0940251	0.000359281	2.28813e-19	up
														55284	UBE2W	0.316209	0.000359281	0.00246819	down
														10632	ATP5L	-0.156455	0.000359281	0.00745585	down
														7145	TNS1	0.30467	0.000359281	0.00785531	up
														146057	TTBK2	0.443928	0.000359281	0.0204757	down
														80204	FBXO11	0.158053	0.000359281	0.0253213	down
														157	ADRBK2	0.274759	0.00056213	0.0153254	down
														5291	PIK3CB	0.262306	0.000605187	0.000891892	down
														2259	FGF14	0.34858	0.000605187	0.00168582	down
														730094	C16orf52	0.331752	0.000605187	0.00219917	down
														8503	PIK3R3	0.415147	0.000767045	0.00274177	down
														6096	RORB	0.821102	0.000767045	0.00877095	up
														22866	CNKSR2	0.368648	0.000767045	0.0219014	down
														124540	MSI2	0.35498	0.000853994	2.28813e-19	up
														10681	GNB5	0.902406	0.000853994	0.00253714	down
														10980	COPS6	-0.131066	0.000853994	0.00357018	down
														55334	SLC39A9	-0.175413	0.000853994	0.0258687	down
														4345	CD200	-0.175769	0.000853994	0.0354404	down
														80335	WDR82	0.187949	0.00112022	0.00193437	down
														7159	TP53BP2	-1.49701	0.00128505	2.28813e-19	up
														27249	MMADHC	-0.185879	0.00128505	0.00105398	down
														10485	C1orf61	-0.434572	0.00128505	0.00121495	up
														51234	EMC4	-0.152651	0.00128505	0.00161165	down
														1993	ELAVL2	0.407322	0.00128505	0.00180657	down
														2982	GUCY1A3	0.185379	0.00128505	0.00273333	down
														54681	P4HTM	-0.0617268	0.00128505	0.00279843	down
														5136	PDE1A	0.344736	0.00128505	0.00340521	down
														9118	INA	-1.07506	0.00128505	0.00522312	down
														56479	KCNQ5	0.488008	0.00128505	0.00522312	down
														1537	CYC1	-0.187639	0.00128505	0.00573042	down
														54902	TTC19	-0.260603	0.00128505	0.00646534	down
														25948	KBTBD2	0.229279	0.00128505	0.00940469	down
														55611	OTUB1	1.11211	0.00128505	0.00960573	down
														65991	FUNDC2	-0.924225	0.00128505	0.0100352	down
														488	ATP2A2	-0.874544	0.00128505	0.0109169	down
														52	ACP1	-0.230599	0.00128505	0.0109334	down
														3778	KCNMA1	0.401069	0.00128505	0.0319915	down
														9500	MAGED1	-0.189956	0.00128505	0.0407279	down
														56889	TM9SF3	-0.197595	0.00128505	0.0454728	down
														6385	SDC4	-0.9785	0.00129464	2.28813e-19	up
														9355	LHX2	0.594372	0.00129464	2.28813e-19	up
														604	BCL6	0.393367	0.00129464	0.00246819	up
														1809	DPYSL3	-1.32668	0.00129464	0.00274177	up
														10121	ACTR1A	-0.872888	0.00129464	0.00316374	down
														6158	RPL28	-1.16228	0.00129464	0.0106954	up
														114793	FMNL2	-0.847938	0.00129464	0.034965	up
														8428	STK24	0.245526	0.00139785	0.00199686	down
														5274	SERPINI1	-0.23428	0.00139785	0.00253714	down
														6253	RTN2	0.311747	0.00139785	0.0035424	down
														51582	AZIN1	-0.331087	0.00139785	0.00474011	down
														10574	CCT7	-0.14441	0.00139785	0.0106987	down
														643763	UG0898H09	-1.12512	0.00145228	2.28813e-19	up
														84886	C1orf198	-0.823605	0.00145228	0.0015748	up
														3736	KCNA1	0.599719	0.00145228	0.00180657	down
														2566	GABRG2	0.454838	0.00145228	0.00253714	down
														11075	STMN2	-0.929164	0.00145228	0.00572345	up
														138046	RALYL	0.377731	0.00145228	0.00572345	up
														8622	PDE8B	-0.880044	0.00145228	0.0128799	down
														55599	RNPC3	0.439557	0.00145228	0.0387955	up
														1955	MEGF9	-0.115194	0.00145228	0.0436509	up
														28984	RGCC	-1.05914	0.00149701	6.82594e-05	up
														975	CD81	-0.938692	0.00149701	0.00122004	up
														3091	HIF1A	0.307068	0.00149701	0.00297401	up
														10463	SLC30A9	-0.184893	0.00149701	0.00378238	down
														79187	FSD1	-1.18617	0.00149701	0.00560432	down
														5962	RDX	-0.292288	0.00149701	0.0110114	up
														966	CD59	-0.997477	0.00149701	0.0492166	up
														183	AGT	-0.9459	0.00158095	2.28813e-19	up
														4698	NDUFA5	-0.979881	0.00158095	0.00219917	down
														3799	KIF5B	0.282649	0.00158095	0.00313559	up
														8452	CUL3	-0.13343	0.00158095	0.00388605	down
														7532	YWHAG	0.212037	0.00158095	0.0040084	down
														6857	SYT1	-0.933727	0.00158095	0.0184752	up
														23500	DAAM2	-0.299152	0.00158095	0.0423128	up
														51020	HDDC2	-1.07239	0.00158095	0.0493835	down
														7078	TIMP3	-0.910131	0.00158287	2.28813e-19	up
														5718	PSMD12	-0.790257	0.00158287	0.00122004	down
														54878	DPP8	-1.00198	0.00158287	0.00379931	down
														6653	SORL1	-0.914425	0.00158287	0.00684175	down
														1020	CDK5	-0.972428	0.00161972	2.28813e-19	down
														10628	TXNIP	-0.27495	0.00161972	2.28813e-19	up
														4646	MYO6	-0.894868	0.00161972	0.000226537	up
														26207	PITPNC1	-0.858508	0.00161972	0.000801187	up
														10397	NDRG1	-1.11314	0.00161972	0.000874636	up
														27069	GHITM	-0.213477	0.00161972	0.00168582	down
														1917	EEF1A2	-1.14878	0.00161972	0.0035424	down
														10815	CPLX1	-1.04315	0.00161972	0.00602654	down
														1902	LPAR1	-1.38238	0.00161972	0.0141609	up
														84726	PRRC2B	-1.09145	0.00161972	0.0233379	up
														6535	SLC6A8	-0.859778	0.00161972	0.0258471	up
														3356	HTR2A	0.458141	0.00162872	2.28813e-19	down
														5213	PFKM	-0.806325	0.0016899	0.00207353	down
														5701	PSMC2	-1.04821	0.00173838	0.00199686	down
														10916	MAGED2	0.92502	0.00173838	0.00273333	down
														2977	GUCY1A2	0.522794	0.00173838	0.00522312	down
														2745	GLRX	-0.975962	0.00173838	0.0284548	down
														1410	CRYAB	-1.07105	0.00173838	0.0291414	up
														57709	SLC7A14	-0.989135	0.00175084	0.000891892	down
														526	ATP6V1B2	-1.08247	0.00175084	0.00253714	down
														5682	PSMA1	-0.906109	0.00175084	0.00488838	down
														8454	CUL1	-1.24263	0.00175084	0.00972586	down
														3983	ABLIM1	-1.16283	0.00175084	0.0148574	up
														9371	KIF3B	-0.853843	0.001797	0.00449606	down
														1780	DYNC1I1	-0.785044	0.001797	0.00880495	down
														4792	NFKBIA	0.427814	0.00181518	0.004025	up
														2941	GSTA4	-0.208237	0.00181518	0.0473161	up
														57468	SLC12A5	0.42395	0.0018374	0.00180657	down
														23313	KIAA0930	0.416134	0.0018374	0.00214286	up
														4723	NDUFV1	-0.277613	0.0018374	0.00274177	down
														51552	RAB14	-0.739301	0.0018374	0.00462257	down
														2670	GFAP	0.484258	0.0018374	0.0143002	up
														114932	MRFAP1L1	-1.05866	0.0018374	0.0333932	down
														23314	SATB2	0.361873	0.0018374	0.038801	up
														60592	SCOC	-0.254947	0.00191011	0.0015748	down
														1837	DTNA	0.386368	0.00196172	6.82594e-05	up
														130872	AHSA2	0.771819	0.00196172	0.0118781	up
														64409	WBSCR17	-0.739249	0.00202229	0.012965	down
														7994	KAT6A	0.697627	0.00205371	0.0347894	up
														7430	EZR	0.327584	0.00208655	2.28813e-19	up
														2806	GOT2	-0.844994	0.00208655	0.00253714	down
														6222	RPS18	-0.884407	0.00208655	0.00612075	up
														84912	SLC35B4	-0.179427	0.00215385	0.00401338	down
														79085	SLC25A23	0.752414	0.00215385	0.0214232	up
														23043	TNIK	-0.301272	0.002261	0.00199686	up
														529	ATP6V1E1	-0.129465	0.002261	0.00279843	down
														134957	STXBP5	0.29844	0.002261	0.0103697	down
														51185	CRBN	-0.138666	0.00226586	0.0094961	down
														10097	ACTR2	-0.199683	0.00226586	0.00960573	down
														4299	AFF1	0.35726	0.0022997	0.000891892	up
														3708	ITPR1	0.389054	0.0022997	0.00246819	down
														4978	OPCML	0.354245	0.0022997	0.00253714	down
														7447	VSNL1	0.448597	0.0022997	0.0216588	down
														10947	AP3M2	-0.842691	0.00235988	0.00246819	down
														56963	RGMA	0.242291	0.00240822	0.0243904	up
														1266	CNN3	0.405377	0.00244541	2.28813e-19	up
														2971	GTF3A	0.272568	0.00244541	0.00297401	down
														1996	ELAVL4	0.351483	0.00244541	0.028404	up
														57181	SLC39A10	-1.08569	0.00248603	2.28813e-19	down
														7384	UQCRC1	-0.161781	0.00248603	2.28813e-19	down
														348	APOE	-0.786488	0.00248603	6.82594e-05	up
														3572	IL6ST	-0.779693	0.00248603	0.000891892	up
														200407	CREG2	-0.748645	0.00248603	0.00274177	down
														259217	HSPA12A	-0.74131	0.00248603	0.00279843	down
														8745	ADAM23	-1.39992	0.00248603	0.00517629	down
														4217	MAP3K5	-1.15141	0.00248603	0.0147065	up
														26986	PABPC1	-0.78715	0.00248603	0.0280018	up
														6457	SH3GL3	-0.97816	0.00248603	0.0429087	up
														81533	ITFG1	-0.35073	0.00254495	0.00274177	down
														291	SLC25A4	-0.790695	0.0025648	2.28813e-19	down
														84792	FAM220A	-0.734798	0.0025648	0.000801187	down
														1465	CSRP1	-0.763678	0.0025648	0.00179104	up
														9338	TCEAL1	-0.814862	0.0025648	0.00616078	down
														334	APLP2	-0.798638	0.0025648	0.0097439	down
														345778	MTX3	-0.668226	0.0025648	0.0378252	down
														5019	OXCT1	-0.109459	0.00268027	0.00274177	down
														2271	FH	-0.23699	0.00268027	0.00671854	down
														22987	SV2C	0.720971	0.00268919	2.28813e-19	down
														51637	C14orf166	-0.100558	0.00269542	0.0125853	down
														826	CAPNS1	-1.12678	0.0027882	0.00462257	down
														4694	NDUFA1	-0.889573	0.00282695	0.00274177	up
														6000	RGS7	-0.92033	0.00282695	0.00313559	down
														55207	ARL8B	-0.749043	0.00282695	0.00340521	down
														4744	NEFH	0.652072	0.00282695	0.00558526	down
														9478	CABP1	0.441465	0.00282695	0.0186373	down
														708	C1QBP	-0.27341	0.00289855	0.0370387	down
														5166	PDK4	-1.39834	0.00293351	2.28813e-19	up
														257194	NEGR1	0.300031	0.00293351	0.00121495	down
														5586	PKN2	0.32919	0.00293351	0.028913	up
														5552	SRGN	0.490446	0.00301423	0.00279843	down
														399491	LOC399491	0.343122	0.00301423	0.0114744	up
														6304	SATB1	0.283408	0.00301423	0.0373474	up
														23167	EFR3A	0.304555	0.00317781	0.00281128	down
														6301	SARS	-0.152692	0.00317781	0.00337241	down
														2891	GRIA2	-0.890507	0.00317781	0.0219728	down
														23710	GABARAPL1	-0.927803	0.003196	0.00199686	down
														192683	SCAMP5	-0.751054	0.003196	0.00199686	down
														80213	TM2D3	-0.823116	0.003196	0.0112415	down
														4715	NDUFB9	-0.839509	0.00322581	0.0420978	down
														2744	GLS	0.294367	0.00325495	0.00180657	down
														8537	BCAS1	-1.13176	0.00328395	0.0269084	up
														8195	MKKS	-0.672424	0.00329657	2.28813e-19	down
														440	ASNS	-0.905052	0.00329657	0.0010804	down
														29087	THYN1	-0.997711	0.00329657	0.0273953	down
														140707	BRI3BP	0.23616	0.00329657	0.0315355	down
														552889	ATXN7L3B	-0.875456	0.00334957	0.00274177	down
														10670	RRAGA	-0.850599	0.00334957	0.00903636	down
														4900	NRGN	-1.15452	0.00334957	0.0341694	down
														5695	PSMB7	-0.139001	0.00344203	0.00246819	down
														57568	SIPA1L2	0.243735	0.00347774	0.0040084	down
														285172	FAM126B	0.25283	0.00356377	2.28813e-19	down
														285382	C3orf70	-0.247263	0.00356377	2.28813e-19	up
														2562	GABRB3	0.332531	0.00359524	0.0191792	down
														57447	NDRG2	-0.980475	0.00361374	0.000801187	up
														815	CAMK2A	0.470297	0.00361374	0.0153902	up
														491	ATP2B2	-0.86706	0.00362456	0.00219917	down
														23335	WDR7	-0.76434	0.00362456	0.00446471	down
														4706	NDUFAB1	-0.798356	0.00366313	0.00246819	down
														4495	MT1G	0.611675	0.00373239	2.28813e-19	up
														2557	GABRA4	0.361466	0.00375	2.28813e-19	down
														107	ADCY1	-0.75349	0.00378788	0.0188976	up
														10313	RTN3	-0.813553	0.0037935	0.00274177	down
														6919	TCEA2	-0.158885	0.00386574	0.00274177	down
														26278	SACS	0.254234	0.00398844	0.00207353	down
														7375	USP4	0.259955	0.00404378	0.0488893	down
														6717	SRI	-0.396721	0.00407789	0.00147303	up
														57586	SYT13	-0.749662	0.00413242	0.00253714	down
														9341	VAMP3	-0.60844	0.00413242	0.00359895	up
														7416	VDAC1	-0.0711287	0.00413242	0.00780347	down
														160760	PPTC7	-0.794416	0.0041344	0.000962567	down
														6252	RTN1	0.185211	0.00415629	0.00807766	down
														5093	PCBP1	-0.137094	0.00415629	0.0186163	down
														1016	CDH18	0.310988	0.00415629	0.033272	down
														26018	LRIG1	-0.881714	0.00417978	2.28813e-19	up
														9892	SNAP91	0.291279	0.00417978	0.0242369	down
														9590	AKAP12	0.399164	0.00423767	0.0419937	up
														51504	TRMT112	-1.02296	0.00426816	0.0105181	down
														27257	LSM1	0.237628	0.00430464	0.00253714	down
														2926	GRSF1	-0.258376	0.00445664	0.00297401	down
														2512	FTL	-0.701498	0.00453754	0.0098457	up
														164832	LONRF2	-0.646622	0.00453754	0.0412822	down
														476	ATP1A1	-0.840664	0.00465872	0.00253714	down
														5518	PPP2R1A	-0.138324	0.0047578	0.00199686	down
														79618	HMBOX1	0.357584	0.00477468	0.00122004	up
														5516	PPP2CB	-0.605457	0.00479657	0.0308055	down
														10541	ANP32B	0.282542	0.00481323	0.000801187	up
														4336	MOBP	-0.792834	0.00481323	0.0245847	up
														9743	ARHGAP32	0.269022	0.00481323	0.0331744	up
														23405	DICER1	0.276544	0.00483493	0.0226386	up
														23390	ZDHHC17	-0.772071	0.00483563	0.00259386	down
														2561	GABRB2	0.430135	0.00492616	0.00253714	down
														117178	SSX2IP	0.321262	0.00492616	0.00716755	down
														492	ATP2B3	0.341388	0.00495258	0.00814086	down
														79135	APOO	-0.819333	0.00501048	2.28813e-19	down
														25953	PNKD	0.384837	0.00501048	0.0154748	down
														3760	KCNJ3	0.246947	0.00505747	0.00573042	down
														92255	LMBRD2	-0.595109	0.00505747	0.0388907	down
														3421	IDH3G	-0.197063	0.00511482	2.28813e-19	down
														4820	NKTR	0.330159	0.00514077	0.0137883	up
														23122	CLASP2	-0.233417	0.00530021	0.0125483	down
														90871	C9orf123	-0.258623	0.00530021	0.0166312	down
														2571	GAD1	-0.903246	0.00537037	2.28813e-19	down
														51617	HMP19	-0.256002	0.00537037	0.00313559	down
														4905	NSF	-0.612475	0.00540041	0.00199686	down
														25840	METTL7A	-0.972823	0.00543967	2.28813e-19	up
														4774	NFIA	0.234987	0.00543967	2.28813e-19	up
														5209	PFKFB3	0.197825	0.00544807	0.00279843	up
														11320	MGAT4A	0.27485	0.00544807	0.0114423	down
														1859	DYRK1A	0.202246	0.00551165	0.034249	down
														490	ATP2B1	0.255027	0.00552525	0.00207353	down
														6249	CLIP1	0.321021	0.0056841	0.0418333	up
														85453	TSPYL5	-0.164785	0.00569277	0.00449606	down
														5800	PTPRO	0.179392	0.00569277	0.0189717	down
														4194	MDM4	0.664177	0.00575576	0.00884923	up
														2257	FGF12	-0.678379	0.00601594	0.00253714	down
														8613	PPAP2B	-0.628916	0.0060338	2.28813e-19	up
														29116	MYLIP	0.674207	0.0060555	0.0121143	down
														56262	LRRC8A	0.272036	0.00607921	0.000891892	up
														5126	PCSK2	0.302547	0.00609636	0.00316374	down
														1123	CHN1	0.325923	0.00609636	0.0103697	down
														2876	GPX1	-0.688672	0.00609636	0.0234842	down
														89853	FAM125B	0.585355	0.00609636	0.0398239	up
														26033	ATRNL1	0.347523	0.00616813	0.00522312	down
														22895	RPH3A	-0.729115	0.00616813	0.01	down
														8396	PIP4K2B	-0.766961	0.00628043	0.0114374	down
														340371	NRBP2	-0.299903	0.00628043	0.0167408	up
														8803	SUCLA2	-0.161033	0.00653061	0.00121495	down
														23126	POGZ	0.210424	0.00660213	0.00199686	up
														57562	KIAA1377	0.245759	0.00660213	0.00408146	up
														4753	NELL2	-0.745022	0.00670203	0.00493865	down
														79137	FAM134A	0.105006	0.00681382	0.00219917	down
														51362	CDC40	-0.756101	0.00681382	0.00507192	down
														57580	PREX1	0.33382	0.00688337	0.00507192	up
														1351	COX8A	-0.195777	0.00688337	0.01084	down
														3843	IPO5	-0.225122	0.00688337	0.0298148	down
														1463	NCAN	-0.700471	0.00688931	0.017434	up
														11331	PHB2	-0.134751	0.00695238	0.0425216	down
														80034	CSRNP3	0.344909	0.00697056	0.00435835	down
														84168	ANTXR1	-0.764419	0.00698292	0.00246819	up
														50808	AK3	-0.554667	0.00708765	0.00207221	up
														7431	VIM	-0.720312	0.00708765	0.0065	up
														138151	NACC2	0.305281	0.00708765	0.00837957	up
														29796	UQCR10	-0.845247	0.00718721	0.00687207	down
														4259	MGST3	-0.93829	0.00732896	0.00219917	down
														25912	C1orf43	-0.62448	0.00732896	0.0155031	down
														55030	FBXO34	0.22237	0.00733396	0.0205659	down
														79957	PAQR6	-0.709988	0.00746965	0.0480463	up
														9737	GPRASP1	-0.744251	0.00753488	2.28813e-19	down
														16	AARS	-0.827245	0.00753488	0.002871	down
														51761	ATP8A2	0.268271	0.00761596	0.00246819	down
														127933	UHMK1	0.265657	0.00761596	0.00279843	down
														283871	PGP	0.214233	0.00761596	0.00340234	down
														23040	MYT1L	0.271322	0.00784459	0.00449447	down
														8506	CNTNAP1	0.202127	0.00795937	0.00253714	down
														6456	SH3GL2	0.309595	0.00795937	0.0035424	down
														6507	SLC1A3	-0.763503	0.00800922	2.28813e-19	up
														2892	GRIA3	0.370605	0.00800922	0.00274177	down
														4729	NDUFV2	-0.953883	0.00808471	0.0086924	down
														54737	MPHOSPH8	0.276931	0.00811581	0.0354404	down
														3434	IFIT1	-0.659117	0.0081359	0.00998226	down
														273	AMPH	0.29077	0.00817766	0.00780347	up
														7088	TLE1	0.685499	0.00818847	0.0321579	up
														221336	BEND6	0.311199	0.00821494	0.00274177	down
														22808	MRAS	0.317571	0.00821494	0.0389682	up
														10057	ABCC5	0.243213	0.00832879	0.0035424	down
														777	CACNA1E	0.241582	0.00847197	0.0165363	up
														9456	HOMER1	0.646418	0.00853021	2.28813e-19	down
														23171	GPD1L	-0.576474	0.00853021	0.00253714	down
														261729	STEAP2	0.329856	0.00856757	0.0335735	down
														5710	PSMD4	-0.0630921	0.00861635	0.0190768	down
														54472	TOLLIP	-0.734488	0.00864816	0.0169056	down
														2173	FABP7	-1.05312	0.00870304	0.0100879	up
														328	APEX1	-0.219887	0.00893845	0.00446471	down
														55845	BRK1	-0.167052	0.00899287	0.00243902	down
														7485	WRB	-0.82264	0.00920071	0.00522312	down
														57414	RHBDD2	-0.20524	0.00925664	0.0021261	down
														57460	PPM1H	-0.487574	0.00952423	0.00313559	down
														5688	PSMA7	-0.991237	0.00952423	0.00687207	down
														2890	GRIA1	-0.56191	0.00952423	0.0090152	down
														10286	BCAS2	-0.222181	0.00955986	0.00274177	down
														9331	B4GALT6	0.296437	0.00969325	0.00274177	down
														9861	PSMD6	-0.923741	0.00969325	0.0344458	down
														222553	SLC35F1	0.242679	0.00982502	0.00412685	down
														54460	MRPS21	-0.62735	0.00989529	0.0341694	up
														84249	PSD2	0.340489	0.00991289	0.00110577	up
														1131	CHRM3	0.264119	0.00995648	0.0035424	down
														3765	KCNJ9	0.206373	0.01	0.00680378	down
														9975	NR1D2	0.19132	0.0100519	0.0040084	down
														23136	EPB41L3	-0.664088	0.0100519	0.00522312	down
														147381	CBLN2	0.359369	0.0100603	0.0053193	down
														10935	PRDX3	-0.732883	0.0100603	0.00619903	down
														51400	PPME1	-0.711019	0.0101375	0.00253714	down
														29081	METTL5	-0.670691	0.0101715	0.0223734	down
														3131	HLF	0.23146	0.010231	0.00412685	up
														58476	TP53INP2	-0.717035	0.0102906	0.0305494	up
														57692	MAGEE1	0.290423	0.0104089	0.00207353	down
														11261	CHP1	-0.207303	0.0104089	0.00297401	down
														27101	CACYBP	0.135322	0.0104089	0.00412685	down
														9399	STOML1	0.595936	0.0105419	0.00378238	down
														79834	PEAK1	0.184313	0.0105419	0.038801	up
														4191	MDH2	-0.187418	0.0106091	0.0428756	down
														7345	UCHL1	-0.844187	0.0106166	0.00488838	down
														23592	LEMD3	0.192373	0.0107251	0.00446471	down
														9538	EI24	0.590947	0.0107582	0.0118299	down
														51132	RLIM	-0.786824	0.0108824	0.0125853	down
														170506	DHX36	-0.0999713	0.010948	0.00495406	down
														23013	SPEN	0.187083	0.0110553	0.0256676	up
														27072	VPS41	-0.570844	0.0110628	0.00253714	down
														23633	KPNA6	0.180027	0.0110684	0.0420828	down
														79699	ZYG11B	0.226815	0.0110926	0.00418167	down
														1954	MEGF8	0.178762	0.0111	0.0172536	down
														58478	ENOPH1	-0.177629	0.0111804	0.0292264	down
														26049	FAM169A	0.214656	0.0112852	0.00773109	down
														23305	ACSL6	-0.721058	0.0113047	0.0137278	down
														57030	SLC17A7	-0.746632	0.0113047	0.0147569	up
														55206	SBNO1	0.168962	0.0114191	0.00273333	down
														57515	SERINC1	-0.89828	0.0114415	0.0280035	down
														57659	ZBTB4	0.765113	0.0116283	0.0441353	up
														10128	LRPPRC	-0.145001	0.0118077	0.00823194	down
														10687	PNMA2	-0.654055	0.0118719	0.00281128	down
														23036	ZNF292	-0.702404	0.0119118	0.0161841	up
														1727	CYB5R3	0.877299	0.0119707	0.00699198	up
														4885	NPTX2	-0.60144	0.012026	0.000226537	down
														55860	ACTR10	-0.190234	0.0121365	0.0132752	down
														6744	SSFA2	0.260254	0.0122915	0.00418167	up
														23285	KIAA1107	0.268051	0.0122915	0.0328541	down
														153830	RNF145	0.212802	0.0123706	0.00654867	down
														84466	MEGF10	-0.621296	0.0125363	0.00207353	up
														286097	EFHA2	0.315827	0.0125989	0.0178455	down
														9978	RBX1	-0.113573	0.0126694	0.020082	down
														23349	KIAA1045	0.467397	0.0126951	0.00558526	down
														55197	RPRD1A	0.170287	0.0127412	0.0116667	down
														79870	BAALC	-0.490493	0.012809	0.0137883	up
														64145	ZFYVE20	-0.677933	0.0129544	0.00767381	down
														6733	SRPK2	-0.831632	0.0129544	0.0211449	down
														9369	NRXN3	-0.178869	0.0131394	0.00121495	down
														51187	RSL24D1	-0.171555	0.0131394	0.004375	down
														256714	MAP7D2	0.325252	0.0131822	0.00253714	down
														8887	TAX1BP1	-0.573082	0.0132273	0.0248279	down
														10134	BCAP31	-0.180484	0.0133149	0.0154748	down
														222008	VSTM2A	0.28975	0.0133149	0.0219728	down
														56977	STOX2	0.195081	0.0133149	0.0354404	up
														22920	KIFAP3	-0.160491	0.0135507	0.00180657	down
														23089	PEG10	0.311672	0.0135765	0.01749	up
														28996	HIPK2	0.254108	0.0138732	0.00199686	up
														9846	GAB2	-0.668284	0.0139406	0.00328182	up
														133746	JMY	0.194845	0.0140484	0.0114374	up
														4502	MT2A	0.397797	0.0141089	2.28813e-19	up
														54715	RBFOX1	0.280884	0.0141089	0.0160789	up
														2034	EPAS1	-0.664773	0.014289	0.00510574	up
														4853	NOTCH2	0.256908	0.0149149	2.28813e-19	up
														266812	NAP1L5	0.878572	0.015027	0.00161165	down
														1968	EIF2S3	0.175313	0.015131	0.00453973	down
														8027	STAM	-0.155969	0.0152191	0.00884923	down
														3032	HADHB	-0.572261	0.0152494	0.0010804	up
														9575	CLOCK	0.204488	0.01541	0.00334239	down
														4826	NNAT	-0.41602	0.0155011	2.28813e-19	down
														5510	PPP1R7	-0.145765	0.0155011	2.28813e-19	down
														115827	RAB3C	0.250305	0.0156269	0.00297401	down
														54498	SMOX	0.206357	0.0156979	2.28813e-19	up
														60559	SPCS3	0.784512	0.0156979	0.00207353	down
														65979	PHACTR4	-0.607772	0.015735	0.00507192	up
														5631	PRPS1	-0.147406	0.0159439	2.28813e-19	down
														23328	SASH1	0.277722	0.0159439	2.28813e-19	up
														404037	HAPLN4	0.330006	0.0159439	0.00274177	down
														4047	LSS	0.264005	0.0159439	0.0418799	up
														4947	OAZ2	-0.240278	0.016056	0.0365673	down
														29114	TAGLN3	-0.809124	0.0161649	2.28813e-19	down
														50650	ARHGEF3	0.252937	0.0164732	0.0138767	down
														1983	EIF5	-0.881128	0.0165165	0.0204757	down
														5955	RCN2	-0.189626	0.0165165	0.0254043	down
														8500	PPFIA1	0.212356	0.0165892	0.00315197	up
														79622	SNRNP25	-0.148698	0.0166442	0.00121495	down
														5165	PDK3	-0.570346	0.0167016	0.00253714	down
														132204	SYNPR	0.366715	0.0168633	0.00274177	down
														5693	PSMB5	-0.177845	0.0170022	0.00507192	down
														10907	TXNL4A	-0.169577	0.0173735	0.00449447	down
														51247	PAIP2	-0.613165	0.0174721	0.0491748	down
														8997	KALRN	-0.489911	0.0175278	0.0103671	up
														217	ALDH2	-0.649684	0.0176409	0.00136555	up
														55914	ERBB2IP	0.223838	0.0177367	0.000226537	up
														55607	PPP1R9A	0.21399	0.0177367	0.0153254	down
														5581	PRKCE	0.169722	0.018385	0.0239033	down
														4026	LPP	0.23116	0.0183959	0.00246819	up
														51046	ST8SIA3	0.266974	0.0185095	0.022245	down
														221895	JAZF1	-0.565371	0.018562	0.0440638	down
														7164	TPD52L1	0.415099	0.0186906	2.28813e-19	up
														10314	LANCL1	-0.199671	0.0187372	0.0319898	down
														54812	AFTPH	-0.525185	0.0188929	0.00462257	down
														11167	FSTL1	-0.567753	0.0194489	0.0483207	up
														7976	FZD3	0.181447	0.0196604	0.00953293	down
														10479	SLC9A6	-0.542209	0.0196895	2.28813e-19	down
														4170	MCL1	0.271431	0.0197693	0.00313559	up
														347733	TUBB2B	-0.867551	0.0199928	2.28813e-19	up
														123606	NIPA1	-0.583545	0.0204223	0.0309363	down
														6917	TCEA1	-0.545961	0.0206576	0.00888685	up
														51596	CUTA	-0.167272	0.0206929	0.0263317	down
														4747	NEFL	0.282149	0.0208321	0.0106987	down
														5236	PGM1	-0.478626	0.0208321	0.0382482	up
														55975	KLHL7	0.190288	0.0209065	0.00745585	down
														25814	ATXN10	-0.123045	0.0209065	0.0285664	down
														5099	PCDH7	0.212412	0.0209477	0.0015748	down
														4504	MT3	-0.529965	0.0210923	0.00110577	up
														84867	PTPN5	0.254041	0.0211682	0.00412685	down
														5589	PRKCSH	1.03385	0.0211728	0.0300989	up
														23242	COBL	0.19462	0.0212482	0.0231098	up
														57403	RAB22A	-0.564968	0.0212824	0.0281384	down
														91369	ANKRD40	0.198397	0.021576	0.00458333	up
														23544	SEZ6L	0.276779	0.021576	0.00972586	down
														2058	EPRS	-0.590274	0.021576	0.0286716	down
														8567	MADD	-0.536239	0.021576	0.0328397	down
														25977	NECAP1	-0.575233	0.0219986	0.00253714	down
														375743	PTAR1	-0.55523	0.0221438	2.28813e-19	up
														144165	PRICKLE1	0.22925	0.0221438	0.00253714	down
														5445	PON2	-0.695816	0.0222636	2.28813e-19	up
														2	A2M	-0.583291	0.0222636	0.00253714	down
														23261	CAMTA1	0.188489	0.022646	0.0196809	down
														5121	PCP4	-0.793128	0.0228532	0.00180657	down
														51655	RASD1	0.301839	0.0228532	0.00246819	up
														51062	ATL1	-0.175379	0.0231554	0.00274177	down
														5700	PSMC1	-0.566641	0.0232491	0.004375	down
														23037	PDZD2	-0.772715	0.0232491	0.00792067	up
														6326	SCN2A	0.299921	0.023515	0.00351521	down
														3030	HADHA	-0.197692	0.0235875	0.0190768	up
														9318	COPS2	-0.425437	0.0236339	0.00687207	down
														9857	CEP350	0.211609	0.0237238	0.00573042	up
														6397	SEC14L1	-0.603413	0.0240878	0.0015748	up
														283209	PGM2L1	-0.477939	0.0241323	0.00462257	down
														816	CAMK2B	-0.612108	0.0242385	0.00279843	down
														4644	MYO5A	0.204822	0.0242385	0.00583099	down
														5138	PDE2A	-0.672803	0.0242972	0.0217489	down
														528	ATP6V1C1	-0.196549	0.0245382	0.00121495	down
														231	AKR1B1	-0.77898	0.0245382	0.0035424	down
														103910	MYL12B	-0.680033	0.0245382	0.0112309	down
														57636	ARHGAP23	0.635023	0.0245382	0.020799	up
														5999	RGS4	-0.550817	0.0247692	0.00161165	down
														6616	SNAP25	0.279212	0.0248061	0.00185792	down
														26045	LRRTM2	0.216556	0.0249432	0.0159907	down
														10904	BLCAP	-0.648543	0.0252635	0.0344458	down
														4501	MT1X	0.447051	0.0255267	2.28813e-19	up
														4297	MLL	0.174422	0.0255526	0.00340234	up
														7536	SF1	-0.249844	0.0255526	0.00522312	up
														8502	PKP4	0.21643	0.0258538	0.0276923	up
														1759	DNM1	0.276201	0.026061	0.00602528	down
														3737	KCNA2	0.217455	0.0260636	0.0103697	down
														10300	KATNB1	0.514197	0.0262368	0.00274177	down
														81553	FAM49A	0.161642	0.0263144	0.00219917	down
														55905	RNF114	0.169704	0.0266029	0.0436885	up
														8850	KAT2B	-0.539434	0.0266535	2.28813e-19	up
														65983	GRAMD3	-0.564371	0.0273394	2.28813e-19	up
														7419	VDAC3	0.196555	0.0274346	0.00193437	down
														3964	LGALS8	-0.520425	0.0274511	0.01	down
														4898	NRD1	-0.48924	0.0274511	0.0306306	down
														83733	SLC25A18	0.316089	0.0274723	2.28813e-19	up
														23114	NFASC	0.723258	0.0277214	0.0181145	up
														10769	PLK2	-0.588102	0.0280962	0.00274177	down
														23008	KLHDC10	0.529942	0.0281299	0.0205659	down
														26128	KIAA1279	-0.142661	0.0285298	0.00378238	down
														64921	CASD1	-0.482459	0.0285899	2.28813e-19	down
														7008	TEF	0.207738	0.0291747	0.00848713	up
														5870	RAB6A	-0.47098	0.0293496	0.0446571	down
														9522	SCAMP1	0.477631	0.0293822	0.00274177	down
														11198	SUPT16H	-0.526145	0.0294727	0.002871	down
														23741	EID1	-0.244337	0.0295247	0.0474667	down
														5567	PRKACB	-0.493761	0.0295385	0.00274177	down
														6854	SYN2	-0.589893	0.0295385	0.0244318	up
														27327	TNRC6A	0.178563	0.0296156	0.0261765	up
														11258	DCTN3	-0.169893	0.0297119	0.00110577	down
														3939	LDHA	-0.163762	0.0307702	0.00122004	down
														7277	TUBA4A	-0.622968	0.0307702	0.00136555	down
														26960	NBEA	0.177858	0.0307702	0.00199686	down
														79096	C11orf49	0.503173	0.0307761	0.0035424	down
														53616	ADAM22	-0.423841	0.0309466	0.00253714	down
														6853	SYN1	0.238738	0.0310286	0.0455474	up
														47	ACLY	0.488639	0.0310406	0.00136555	down
														1312	COMT	-0.144029	0.0311914	0.0493835	up
														27248	ERLEC1	-0.149607	0.0312468	0.00246819	down
														9053	MAP7	-0.1598	0.0318864	0.0126758	up
														80303	EFHD1	-0.49485	0.0319294	0.00219917	up
														5705	PSMC5	-0.607344	0.0320164	0.0217271	down
														9289	GPR56	0.259042	0.0320252	2.28813e-19	up
														65009	NDRG4	-0.676405	0.0320252	0.00253714	down
														1804	DPP6	-0.175667	0.0323053	0.0266312	down
														64083	GOLPH3	0.18245	0.0323227	0.0374298	down
														56849	TCEAL7	-0.25018	0.0323588	0.00785531	down
														1337	COX6A1	-0.699135	0.0324389	0.0447136	down
														10810	WASF3	-0.486855	0.0326909	0.00903636	up
														140465	MYL6B	-0.0880077	0.0327079	0.0210524	down
														5230	PGK1	-0.128457	0.0327295	0.00105398	down
														22876	INPP5F	0.25738	0.0331983	0.00313559	down
														4201	MEA1	0.423416	0.0332336	0.00110577	down
														4780	NFE2L2	-0.592683	0.0332752	0.00246819	up
														51138	COPS4	-0.165172	0.0340385	0.00136555	down
														3612	IMPA1	0.174659	0.0344981	0.0150472	down
														55737	VPS35	-0.437557	0.0351176	0.00274177	down
														23236	PLCB1	-0.463277	0.0351236	0.00274177	down
														8237	USP11	-0.775517	0.0353609	0.0121298	down
														6217	RPS16	-0.545291	0.0353609	0.0384615	up
														2026	ENO2	-0.677261	0.0359175	0.00207353	down
														51451	LCMT1	-0.475631	0.0359323	0.0159234	down
														11222	MRPL3	-0.151674	0.0361156	0.000874636	down
														28978	TMEM14A	-0.568301	0.0362538	0.0312825	down
														5584	PRKCI	-0.611857	0.0365769	0.00858479	down
														2040	STOM	-0.466171	0.0366606	6.82594e-05	up
														22836	RHOBTB3	-0.514265	0.0367054	2.28813e-19	up
														83636	C19orf12	0.23096	0.0367074	0.00547498	down
														9026	HIP1R	0.556173	0.0373844	0.00572345	up
														4124	MAN2A1	-0.459186	0.0374985	0.0291732	up
														11051	NUDT21	-0.133452	0.0376456	0.0129096	down
														10961	ERP29	-0.164159	0.0376471	0.0069344	down
														6843	VAMP1	0.30538	0.0377421	0.00207353	down
														4697	NDUFA4	-0.483318	0.0377421	0.0104616	down
														60496	AASDHPPT	-0.485631	0.0377993	0.0015748	down
														1845	DUSP3	-0.380079	0.0377993	0.0103697	down
														8992	ATP6V0E1	0.166126	0.0380024	0.00244265	up
														9498	SLC4A8	0.177715	0.0380024	0.00320183	down
														55967	NDUFA12	-0.688189	0.0380277	0.0205659	down
														6730	SRP68	-0.425101	0.0384185	0.00435835	down
														10979	FERMT2	-0.493543	0.0385723	2.28813e-19	up
														79982	DNAJB14	-0.458616	0.0385723	0.00379931	down
														1213	CLTC	-0.437814	0.0386631	0.00519432	down
														81892	SLIRP	-0.145912	0.0390687	0.00488838	down
														51696	HECA	0.14955	0.0391348	0.000226537	down
														30845	EHD3	0.170067	0.0392074	0.00193437	down
														4208	MEF2C	-0.466932	0.0392674	0.0148734	down
														57396	CLK4	0.205579	0.039304	0.0337719	down
														10581	IFITM2	0.435851	0.0394118	0.00121495	up
														55041	PLEKHB2	-0.438363	0.0398814	2.28813e-19	down
														5048	PAFAH1B1	-0.123926	0.0398814	0.00435835	down
														3798	KIF5A	0.368811	0.0399941	0.0116667	up
														26521	TIMM8B	-0.168217	0.0404556	0.00105398	down
														113263	GLCCI1	0.197677	0.04055	0.0483207	down
														29105	C16orf80	-0.17885	0.0410691	0.00207353	down
														91768	CABLES1	0.331543	0.0411157	2.28813e-19	up
														10231	RCAN2	0.225699	0.0411955	2.28813e-19	down
														93664	CADPS2	0.221439	0.0412655	0.00446471	down
														5063	PAK3	0.186522	0.0415376	0.0281324	down
														85021	REPS1	-0.215224	0.0415376	0.0472987	up
														9666	DZIP3	-0.462669	0.0418618	0.0244247	down
														9375	TM9SF2	-0.177015	0.042243	0.0107719	down
														54928	IMPAD1	-0.560522	0.0426939	0.00390824	down
														55652	SLC48A1	-0.209574	0.0428946	0.0491139	up
														8082	SSPN	-0.691502	0.0429727	2.28813e-19	up
														3093	UBE2K	0.170754	0.0429965	0.00476744	down
														23499	MACF1	0.181999	0.0430528	0.00236915	up
														4674	NAP1L2	0.182114	0.0434277	0.00253714	down
														219287	FAM123A	0.182811	0.0434277	0.0308896	up
														57475	PLEKHH1	-0.298605	0.0434277	0.0483207	up
														56681	SAR1A	-0.150198	0.0435586	0.0283158	down
														80333	KCNIP4	0.20835	0.0439043	0.0053193	down
														53335	BCL11A	0.212097	0.0440299	0.00299235	down
														84932	RAB2B	0.138075	0.044498	0.0220187	down
														51571	FAM49B	0.480694	0.0450429	0.00253714	down
														79901	CYBRD1	-0.746098	0.0454369	2.28813e-19	up
														7417	VDAC2	-0.120063	0.0455676	0.00274177	down
														23180	RFTN1	-0.183148	0.0457688	0.0160789	down
														2261	FGFR3	-0.738604	0.0458362	0.00253714	up
														27087	B3GAT1	0.398469	0.0464245	0.0235525	up
														2043	EPHA4	0.219793	0.0465269	0.00446471	down
														4781	NFIB	0.156546	0.0465269	0.00858479	up
														6156	RPL30	-0.591592	0.046759	0.0101054	up
														955	ENTPD6	-0.355483	0.046759	0.0276496	down
														9181	ARHGEF2	0.532347	0.0470186	0.00998226	down
														5501	PPP1CC	0.155595	0.0474619	0.038801	down
														114134	SLC2A13	0.19421	0.0476268	0.00122004	down
														57688	ZSWIM6	0.133847	0.0478435	0.0157298	up
														10059	DNM1L	0.42638	0.0479021	0.00199686	down
														51727	CMPK1	-0.478538	0.0483567	0.00378238	down
														83939	EIF2A	0.15149	0.0483567	0.00835443	down
														2983	GUCY1B3	-0.555463	0.0486394	0.0015748	down
														202018	TAPT1	0.131219	0.0487745	0.00261905	down
														23312	DMXL2	-0.442589	0.0488758	0.0040084	down
														10933	MORF4L1	0.139606	0.0494252	0.00602654	down
														23270	TSPYL4	0.16737	0.0494757	0.00313559	down
														1363	CPE	-0.213737	0.0495485	0.00349462	up
														7334	UBE2N	-0.180969	0.0499388	0.00253714	down
