## Supplementary Table 5 for "A Meta-Analysis of Alzheimer’s Disease Brain Transcriptomic Data"

### Sheet: supplementary table 5
Supplementary Table 5: AD expression profile gene set enrichment results
Cerebellum				Frontal Lobe				Parietal Lobe				Temporal Lobe
Enrichment term	database Source	Adjusted p-value		Enrichment term	database Source	Adjusted p-value		Enrichment term	database Source	Adjusted p-value		Enrichment term	database Source	Adjusted p-value
Translation	Reactome	1.10901e-05		Oxidative phosphorylation - Homo sapiens (human)	KEGG	4.98964e-08		Parkinson,s disease - Homo sapiens (human)	KEGG	1.77126e-06		Innate Immune System	Reactome	2.24331e-07
L13a-mediated translational silencing of Ceruloplasmin expression	Reactome	1.10901e-05		Synaptic vesicle cycle - Homo sapiens (human)	KEGG	3.82028e-07		Electron Transport Chain	Wikipathways	3.68718e-05		Neutrophil degranulation	Reactome	3.95298e-05
3, -UTR-mediated translational regulation	Reactome	1.10901e-05		Parkinson,s disease - Homo sapiens (human)	KEGG	1.59492e-06		Oxidative phosphorylation - Homo sapiens (human)	KEGG	4.17516e-05		Vibrio cholerae infection - Homo sapiens (human)	KEGG	6.70119e-05
Cap-dependent Translation Initiation	Reactome	1.10901e-05		Alzheimer,s disease - Homo sapiens (human)	KEGG	2.71697e-06		The citric acid (TCA) cycle and respiratory electron transport	Reactome	4.40304e-05		ccr3 signaling in eosinophils	BioCarta	6.70119e-05
Eukaryotic Translation Initiation	Reactome	1.10901e-05		Ion channel transport	Reactome	5.87595e-06		Synaptic Vesicle Pathway	Wikipathways	5.42252e-05		Immune System	Reactome	6.70119e-05
GTP hydrolysis and joining of the 60S ribosomal subunit	Reactome	1.10901e-05		Collecting duct acid secretion - Homo sapiens (human)	KEGG	1.74259e-05		Translation	Reactome	7.38658e-05		Phagosome - Homo sapiens (human)	KEGG	0.000134971
SRP-dependent cotranslational protein targeting to membrane	Reactome	4.0457e-05		Electron Transport Chain	Wikipathways	2.94935e-05		Huntington,s disease - Homo sapiens (human)	KEGG	0.000106488		Oxidative phosphorylation - Homo sapiens (human)	KEGG	0.000176668
Eukaryotic Translation Elongation	Reactome	4.0457e-05		Insulin receptor recycling	Reactome	4.49821e-05		GTP hydrolysis and joining of the 60S ribosomal subunit	Reactome	0.0002024		Axon guidance	Reactome	0.000226808
Formation of a pool of free 40S subunits	Reactome	4.0457e-05		Synaptic Vesicle Pathway	Wikipathways	4.7079e-05		GABAergic synapse - Homo sapiens (human)	KEGG	0.000203226		Endocrine and other factor-regulated calcium reabsorption - Homo sapiens (human)	KEGG	0.000409945
Peptide chain elongation	Reactome	5.01719e-05		ROS, RNS production in phagocytes	Reactome	6.22702e-05		Synaptic vesicle cycle - Homo sapiens (human)	KEGG	0.000203226		Vesicle-mediated transport	Reactome	0.000471422
Selenoamino acid metabolism	Reactome	0.000128095		adenosine ribonucleotides <i>de novo</i> biosynthesis	HumanCyc	7.55731e-05		Cap-dependent Translation Initiation	Reactome	0.000203226		Synaptic vesicle cycle - Homo sapiens (human)	KEGG	0.000519095
Selenocysteine synthesis	Reactome	0.000165499		Huntington,s disease - Homo sapiens (human)	KEGG	0.000200931		Eukaryotic Translation Initiation	Reactome	0.000203226		Alzheimer,s disease - Homo sapiens (human)	KEGG	0.000653602
Cytoplasmic Ribosomal Proteins	Wikipathways	0.000281193		Transferrin endocytosis and recycling	Reactome	0.000200931		Neuronal System	Reactome	0.000203226		Parkinson,s disease - Homo sapiens (human)	KEGG	0.000856592
Eukaryotic Translation Termination	Reactome	0.000281193		Adrenergic signaling in cardiomyocytes - Homo sapiens (human)	KEGG	0.000344397		Transmission across Chemical Synapses	Reactome	0.000203226		Pathogenic Escherichia coli infection	Wikipathways	0.000905712
Nonsense Mediated Decay (NMD) independent of the Exon Junction Complex (EJC)	Reactome	0.000326876		Vibrio cholerae infection - Homo sapiens (human)	KEGG	0.000382848		Respiratory electron transport, ATP synthesis by chemiosmotic coupling, and heat production by uncoupling proteins.	Reactome	0.000203226		Pathogenic Escherichia coli infection - Homo sapiens (human)	KEGG	0.000905712
Vibrio cholerae infection - Homo sapiens (human)	KEGG	0.000758993		cAMP signaling pathway - Homo sapiens (human)	KEGG	0.000396274		L13a-mediated translational silencing of Ceruloplasmin expression	Reactome	0.000203226		Myometrial Relaxation and Contraction Pathways	Wikipathways	0.000905712
Nonsense Mediated Decay (NMD) enhanced by the Exon Junction Complex (EJC)	Reactome	0.00137335		The citric acid (TCA) cycle and respiratory electron transport	Reactome	0.000599658		3, -UTR-mediated translational regulation	Reactome	0.000203226		signaling pathway from g-protein families	BioCarta	0.00105906
Nonsense-Mediated Decay (NMD)	Reactome	0.00137335		cGMP-PKG signaling pathway - Homo sapiens (human)	KEGG	0.000764998		Gluconeogenesis	Reactome	0.000225997		Calcium Regulation in the Cardiac Cell	Wikipathways	0.00116726
Ribosome - Homo sapiens (human)	KEGG	0.00248167		Respiratory electron transport, ATP synthesis by chemiosmotic coupling, and heat production by uncoupling proteins.	Reactome	0.000959341		Morphine addiction - Homo sapiens (human)	KEGG	0.000389994		fmlp induced chemokine gene expression in hmc-1 cells	BioCarta	0.0013414
Metabolism of amino acids and derivatives	Reactome	0.00291349		Nonsense Mediated Decay (NMD) enhanced by the Exon Junction Complex (EJC)	Reactome	0.00127908		Formation of tubulin folding intermediates by CCT/TriC	Reactome	0.000530144		Membrane Trafficking	Reactome	0.00165192
Collecting duct acid secretion - Homo sapiens (human)	KEGG	0.00759741		Nonsense-Mediated Decay (NMD)	Reactome	0.00127908		Formation of a pool of free 40S subunits	Reactome	0.000750914		Transferrin endocytosis and recycling	Reactome	0.00165192
Salivary secretion - Homo sapiens (human)	KEGG	0.00965599		Nonsense Mediated Decay (NMD) independent of the Exon Junction Complex (EJC)	Reactome	0.00152643		Cooperation of Prefoldin and TriC/CCT in actin and tubulin folding	Reactome	0.000959188		Corticotropin-releasing hormone signaling pathway	Wikipathways	0.00165192
African trypanosomiasis - Homo sapiens (human)	KEGG	0.00998166		Transmission across Chemical Synapses	Reactome	0.00152643		Clathrin-mediated endocytosis	Reactome	0.00103456		PAR1-mediated thrombin signaling events	PID	0.00196814
purine nucleotides <i>de novo</i> biosynthesis	HumanCyc	0.00998166		Phagosome - Homo sapiens (human)	KEGG	0.00163552		Alzheimer,s disease - Homo sapiens (human)	KEGG	0.00135274		Ion channel transport	Reactome	0.00211094
Ribosomal scanning and start codon recognition	Reactome	0.011867		Gluconeogenesis	Reactome	0.00163552		Prefoldin mediated transfer of substrate to CCT/TriC	Reactome	0.00135274		Collecting duct acid secretion - Homo sapiens (human)	KEGG	0.00211094
Translation initiation complex formation	Reactome	0.011867		Endocrine and other factor-regulated calcium reabsorption - Homo sapiens (human)	KEGG	0.00167055		L1CAM interactions	Reactome	0.00392465		Iron uptake and transport	Reactome	0.00211094
Activation of the mRNA upon binding of the cap-binding complex and eIFs, and subsequent binding to 43S	Reactome	0.011867		Dopaminergic synapse - Homo sapiens (human)	KEGG	0.00189439		SRP-dependent cotranslational protein targeting to membrane	Reactome	0.00403529		Gap junction - Homo sapiens (human)	KEGG	0.00211094
Insulin receptor recycling	Reactome	0.0148276		superpathway of purine nucleotide salvage	HumanCyc	0.00189439		Cargo recognition for clathrin-mediated endocytosis	Reactome	0.00404712		attenuation of gpcr signaling	BioCarta	0.00211094
Wnt Signaling Pathway and Pluripotency	Wikipathways	0.0170131		Rheumatoid arthritis - Homo sapiens (human)	KEGG	0.00198375		Gap junction - Homo sapiens (human)	KEGG	0.00404712		Developmental Biology	Reactome	0.00241036
ROS, RNS production in phagocytes	Reactome	0.0211051		purine nucleotides <i>de novo</i> biosynthesis	HumanCyc	0.00218225		Oxidative phosphorylation	Wikipathways	0.004672		Sudden Infant Death Syndrome (SIDS) Susceptibility Pathways	Wikipathways	0.00249088
Dopamine metabolism	Wikipathways	0.0224673		Neuronal System	Reactome	0.0022651		Chaperonin-mediated protein folding	Reactome	0.00522249		Thyroid hormone signaling pathway - Homo sapiens (human)	KEGG	0.00272098
superpathway of purine nucleotide salvage	HumanCyc	0.0224673		Innate Immune System	Reactome	0.0022651		superpathway of conversion of glucose to acetyl CoA and entry into the TCA cycle	HumanCyc	0.00626274		Gastric acid secretion - Homo sapiens (human)	KEGG	0.00296775
Parkin-Ubiquitin Proteasomal System pathway	Wikipathways	0.0224673		Iron uptake and transport	Reactome	0.0022651		Formation of ATP by chemiosmotic coupling	Reactome	0.00626274		aspirin blocks signaling pathway involved in platelet activation	BioCarta	0.00296775
Dopaminergic synapse - Homo sapiens (human)	KEGG	0.0246652		Selenocysteine synthesis	Reactome	0.0022651		Protein folding	Reactome	0.00747777		Signaling by Insulin receptor	Reactome	0.00302859
mRNA Processing	Wikipathways	0.0253351		Golgi-to-ER retrograde transport	Reactome	0.00239372		Mitochondrial Electron Transport Chain	SMPDB	0.0081145		Insulin receptor recycling	Reactome	0.0031192
Long-term potentiation - Homo sapiens (human)	KEGG	0.0256834		Sudden Infant Death Syndrome (SIDS) Susceptibility Pathways	Wikipathways	0.00315616		Respiratory electron transport	Reactome	0.0134254		Pancreatic secretion - Homo sapiens (human)	KEGG	0.00325732
Formation of the ternary complex, and subsequently, the 43S complex	Reactome	0.0310292		Eukaryotic Translation Termination	Reactome	0.00315616		Metabolism of amino acids and derivatives	Reactome	0.0144595		Insulin secretion - Homo sapiens (human)	KEGG	0.00378114
adenosine ribonucleotides <i>de novo</i> biosynthesis	HumanCyc	0.031472		Signaling by Insulin receptor	Reactome	0.00320412		Neurotransmitter Receptor Binding And Downstream Transmission In The Postsynaptic Cell	Reactome	0.0148782		ROS, RNS production in phagocytes	Reactome	0.00396395
Iron uptake and transport	Reactome	0.040204		Ion transport by P-type ATPases	Reactome	0.00320412		Endocrine and other factor-regulated calcium reabsorption - Homo sapiens (human)	KEGG	0.015413		HIF-1 signaling pathway - Homo sapiens (human)	KEGG	0.00408479
Phagosome - Homo sapiens (human)	KEGG	0.0422191		Formation of ATP by chemiosmotic coupling	Reactome	0.00328727		Glycolysis Gluconeogenesis	INOH	0.0156961		Beta-catenin independent WNT signaling	Reactome	0.00425269
Histidine metabolism	EHMN	0.0446927		Epithelial cell signaling in Helicobacter pylori infection - Homo sapiens (human)	KEGG	0.00349783		gluconeogenesis	HumanCyc	0.0172498		Transmission across Chemical Synapses	Reactome	0.00468573
Transferrin endocytosis and recycling	Reactome	0.0449849		Axon guidance	Reactome	0.0040248		Ribosomal scanning and start codon recognition	Reactome	0.0172498		Electron Transport Chain	Wikipathways	0.00604191
Acetylcholine regulates insulin secretion	Reactome	0.0467309		GABAergic synapse - Homo sapiens (human)	KEGG	0.0040248		Translation initiation complex formation	Reactome	0.0172498		IL8- and CXCR2-mediated signaling events	PID	0.00629078
Serine biosynthesis	Reactome	0.0467309		Calcium Regulation in the Cardiac Cell	Wikipathways	0.0043143		Activation of the mRNA upon binding of the cap-binding complex and eIFs, and subsequent binding to 43S	Reactome	0.0172498		Common Pathways Underlying Drug Addiction	Wikipathways	0.00649776
serine and glycine biosynthesis	HumanCyc	0.0467309		Cytoplasmic Ribosomal Proteins	Wikipathways	0.00433862		Circadian entrainment - Homo sapiens (human)	KEGG	0.0172498		Long-term depression - Homo sapiens (human)	KEGG	0.00662491
				Ion homeostasis	Reactome	0.00433862		Retrograde endocannabinoid signaling - Homo sapiens (human)	KEGG	0.0172498		VEGFA-VEGFR2 Pathway	Reactome	0.00670412
				RHO GTPase Effectors	Reactome	0.00489918		Pyruvate Dehydrogenase Complex Deficiency	SMPDB	0.0172498		Trafficking of GluR2-containing AMPA receptors	Reactome	0.00713548
				L13a-mediated translational silencing of Ceruloplasmin expression	Reactome	0.00489918		Primary hyperoxaluria II, PH2	SMPDB	0.0172498		adenosine ribonucleotides <i>de novo</i> biosynthesis	HumanCyc	0.00721417
				3, -UTR-mediated translational regulation	Reactome	0.00489918		Pyruvate kinase deficiency	SMPDB	0.0172498		thrombin signaling and protease-activated receptors	BioCarta	0.00721417
				Peptide chain elongation	Reactome	0.0058893		Leigh Syndrome	SMPDB	0.0172498		Signaling by VEGF	Reactome	0.00811502
				SRP-dependent cotranslational protein targeting to membrane	Reactome	0.00591173		Pyruvate Metabolism	SMPDB	0.0172498		Synaptic Vesicle Pathway	Wikipathways	0.00816135
				Long-term potentiation - Homo sapiens (human)	KEGG	0.00654481		Pyruvate Decarboxylase E1 Component Deficiency (PDHE1 Deficiency)	SMPDB	0.0172498		Salmonella infection - Homo sapiens (human)	KEGG	0.00816135
				Developmental Biology	Reactome	0.00735371		Selenocysteine synthesis	Reactome	0.0172498		Aldosterone-regulated sodium reabsorption - Homo sapiens (human)	KEGG	0.00829677
				Neurotransmitter Receptor Binding And Downstream Transmission In The Postsynaptic Cell	Reactome	0.00751961		Glycolysis and Gluconeogenesis	Wikipathways	0.0172498		corticosteroids and cardioprotection	BioCarta	0.00829677
				Mitochondrial Electron Transport Chain	SMPDB	0.00755893		Metabolism	Reactome	0.0172867		pkc-catalyzed phosphorylation of inhibitory phosphoprotein of myosin phosphatase	BioCarta	0.00829677
				Kinesins	Reactome	0.00755893		Eukaryotic Translation Elongation	Reactome	0.0172867		Dopaminergic synapse - Homo sapiens (human)	KEGG	0.00829677
				Cap-dependent Translation Initiation	Reactome	0.00793866		Salivary secretion - Homo sapiens (human)	KEGG	0.0172867		Ribosomal scanning and start codon recognition	Reactome	0.00829677
				Eukaryotic Translation Initiation	Reactome	0.00793866		Formation of the ternary complex, and subsequently, the 43S complex	Reactome	0.0176678		Translation initiation complex formation	Reactome	0.00829677
				Thyroid hormone signaling pathway - Homo sapiens (human)	KEGG	0.00793866		Citrate cycle	INOH	0.0176678		Activation of the mRNA upon binding of the cap-binding complex and eIFs, and subsequent binding to 43S	Reactome	0.00829677
				Eukaryotic Translation Elongation	Reactome	0.00793866		Glycolysis	Reactome	0.0176678		t cell receptor signaling pathway	BioCarta	0.0100903
				Cardiac muscle contraction - Homo sapiens (human)	KEGG	0.00793866		Selenoamino acid metabolism	Reactome	0.0176678		Estrogen signaling pathway - Homo sapiens (human)	KEGG	0.0100903
				Selenoamino acid metabolism	Reactome	0.00916909		Fcgamma receptor (FCGR) dependent phagocytosis	Reactome	0.0218598		Fcgamma receptor (FCGR) dependent phagocytosis	Reactome	0.0100903
				Translation	Reactome	0.00992316		Translation Factors	Wikipathways	0.0218598		Endothelin Pathways	Wikipathways	0.0100903
				Metabolism of amino acids and derivatives	Reactome	0.0120659		RHO GTPases Activate WASPs and WAVEs	Reactome	0.0218598		IL8- and CXCR1-mediated signaling events	PID	0.0100903
				Prion diseases - Homo sapiens (human)	KEGG	0.0123749		Glucose metabolism	Reactome	0.0218598		Role of Calcineurin-dependent NFAT signaling in lymphocytes	PID	0.0104815
				L1CAM interactions	Reactome	0.0127613		Kinesins	Reactome	0.0258445		Oxytocin signaling pathway - Homo sapiens (human)	KEGG	0.011996
				VEGFA-VEGFR2 Pathway	Reactome	0.0127613		RHO GTPases activate KTN1	Reactome	0.0260279		Clathrin-mediated endocytosis	Reactome	0.011996
				GTP hydrolysis and joining of the 60S ribosomal subunit	Reactome	0.0127876		Recycling pathway of L1	Reactome	0.0261191		regulation of ck1/cdk5 by type 1 glutamate receptors	BioCarta	0.0124232
				Purine metabolism	EHMN	0.0130274		Eukaryotic Translation Termination	Reactome	0.0261373		Neurotransmitter Receptor Binding And Downstream Transmission In The Postsynaptic Cell	Reactome	0.0124232
				Mineral absorption - Homo sapiens (human)	KEGG	0.0130274		GABA receptor activation	Reactome	0.0261373		CRH	NetPath	0.0124232
				Formation of a pool of free 40S subunits	Reactome	0.0130274		Axon guidance	Reactome	0.0261766		phospholipids as signalling intermediaries	BioCarta	0.0124232
				Pathogenic Escherichia coli infection - Homo sapiens (human)	KEGG	0.0130274		Platelet homeostasis	Reactome	0.0299356		HSF1-dependent transactivation	Reactome	0.0124232
				Pathogenic Escherichia coli infection	Wikipathways	0.0130274		Peptide chain elongation	Reactome	0.0299356		Glutamatergic synapse - Homo sapiens (human)	KEGG	0.0124232
				Apoptosis	Reactome	0.0130274		Nonsense Mediated Decay (NMD) independent of the Exon Junction Complex (EJC)	Reactome	0.0299356		L1CAM interactions	Reactome	0.0133747
				gluconeogenesis	HumanCyc	0.0130274		Long-term depression - Homo sapiens (human)	KEGG	0.0299356		Response to elevated platelet cytosolic Ca2+	Reactome	0.0133747
				signaling pathway from g-protein families	BioCarta	0.0141367		Cholinergic synapse - Homo sapiens (human)	KEGG	0.0299356		effects of calcineurin in keratinocyte differentiation	BioCarta	0.0133747
				Programmed Cell Death	Reactome	0.0141965		Nonsense Mediated Decay (NMD) enhanced by the Exon Junction Complex (EJC)	Reactome	0.0299356		Thyroid hormone synthesis - Homo sapiens (human)	KEGG	0.0139293
				Regulation of PLK1 Activity at G2/M Transition	Reactome	0.0141965		Nonsense-Mediated Decay (NMD)	Reactome	0.0299356		Glycolysis Gluconeogenesis	INOH	0.014045
				Signaling by VEGF	Reactome	0.0141965		Mineral absorption - Homo sapiens (human)	KEGG	0.0320032		Mineral absorption - Homo sapiens (human)	KEGG	0.014045
				Serotonergic synapse - Homo sapiens (human)	KEGG	0.0141965		Cooperation of PDCL (PhLP1) and TRiC/CCT in G-protein beta folding	Reactome	0.0320032		Cardiac muscle contraction - Homo sapiens (human)	KEGG	0.0151996
				Hemostasis	Reactome	0.0141965		Cytoplasmic Ribosomal Proteins	Wikipathways	0.0320032		Hemostasis	Reactome	0.0156644
				Insulin secretion - Homo sapiens (human)	KEGG	0.0141965		Pathogenic Escherichia coli infection	Wikipathways	0.0320032		EGFR1	NetPath	0.0158752
				superpathway of conversion of glucose to acetyl CoA and entry into the TCA cycle	HumanCyc	0.0141965		Pathogenic Escherichia coli infection - Homo sapiens (human)	KEGG	0.0320032		Trafficking of AMPA receptors	Reactome	0.0158752
				Osteopontin Signaling	Wikipathways	0.0141965		Nicotine addiction - Homo sapiens (human)	KEGG	0.0321282		Glutamate Binding, Activation of AMPA Receptors and Synaptic Plasticity	Reactome	0.0158752
				G2/M Transition	Reactome	0.0141965		Membrane Trafficking	Reactome	0.0321282		Translation	Reactome	0.0158752
				Mitotic G2-G2/M phases	Reactome	0.0141965		HH-Ncore	Signalink	0.0321282		NGF signalling via TRKA from the plasma membrane	Reactome	0.0158752
				Muscle contraction	Reactome	0.0141965		Post-chaperonin tubulin folding pathway	Reactome	0.0321282		IL11	NetPath	0.0168043
				Common Pathways Underlying Drug Addiction	Wikipathways	0.0141965		Calcium Regulation in the Cardiac Cell	Wikipathways	0.0321282		Cargo recognition for clathrin-mediated endocytosis	Reactome	0.0174796
				Glycolysis	Reactome	0.0141965		cGMP-PKG signaling pathway - Homo sapiens (human)	KEGG	0.0321282		Huntington,s disease - Homo sapiens (human)	KEGG	0.0174796
				Levomethadyl Acetate Action Action Pathway	SMPDB	0.0141965		Taste transduction - Homo sapiens (human)	KEGG	0.0326386		Epithelial cell signaling in Helicobacter pylori infection - Homo sapiens (human)	KEGG	0.0176398
				Escitalopram Action Pathway	SMPDB	0.0141965		Interaction between L1 and Ankyrins	Reactome	0.0327683		ErbB1 downstream signaling	PID	0.0178409
				Levallorphan Action Pathway	SMPDB	0.0141965		PCP/CE pathway	Reactome	0.036612		Signal Transduction	Reactome	0.0180892
				Dimethylthiambutene Action Pathway	SMPDB	0.0141965		adenosine ribonucleotides <i>de novo</i> biosynthesis	HumanCyc	0.036612		VEGFR2 mediated cell proliferation	Reactome	0.0182511
				Ethylmorphine Action Pathway	SMPDB	0.0141965		malate-aspartate shuttle	HumanCyc	0.0375673		Lactose Degradation	SMPDB	0.0182867
				Pentazocine Action Pathway	SMPDB	0.0141965		Glutamatergic synapse - Homo sapiens (human)	KEGG	0.0385706		Lactose Intolerance	SMPDB	0.0182867
				Naltrexone Action Pathway	SMPDB	0.0141965		Regulation of PLK1 Activity at G2/M Transition	Reactome	0.043546		Carbohydrate digestion and absorption - Homo sapiens (human)	KEGG	0.0191257
				Buprenorphine Action Pathway	SMPDB	0.0141965		Vesicle-mediated transport	Reactome	0.043546		Attenuation phase	Reactome	0.0191257
				Alvimopan Action Pathway	SMPDB	0.0141965		Hemostasis	Reactome	0.0461102		Plasma membrane estrogen receptor signaling	PID	0.0198526
				Naloxone Action Pathway	SMPDB	0.0141965						Brain-Derived Neurotrophic Factor (BDNF) signaling pathway	Wikipathways	0.0198526
				Dihydromorphine Action Pathway	SMPDB	0.0141965						Salivary secretion - Homo sapiens (human)	KEGG	0.0199265
				Ketobemidone Action Pathway	SMPDB	0.0141965						cadmium induces dna synthesis and proliferation in macrophages	BioCarta	0.0204284
				Levorphanol Action Pathway	SMPDB	0.0141965						Signaling events mediated by VEGFR1 and VEGFR2	PID	0.0215258
				Propoxyphene Action Pathway	SMPDB	0.0141965						Adrenergic signaling in cardiomyocytes - Homo sapiens (human)	KEGG	0.0215258
				Tramadol Action Action Pathway	SMPDB	0.0141965						bcr signaling pathway	BioCarta	0.0215258
				Diphenoxylate Action Pathway	SMPDB	0.0141965						vegf hypoxia and angiogenesis	BioCarta	0.0215258
				Anileridine Action Pathway	SMPDB	0.0141965						Rheumatoid arthritis - Homo sapiens (human)	KEGG	0.0215258
				Oxycodone Action Pathway	SMPDB	0.0141965						PCP/CE pathway	Reactome	0.0215258
				Alfentanil Action Pathway	SMPDB	0.0141965						Glycolysis and Gluconeogenesis	Wikipathways	0.0215258
				Oxymorphone Action Pathway	SMPDB	0.0141965						Serotonergic synapse - Homo sapiens (human)	KEGG	0.0237745
				Hydrocodone Action Pathway	SMPDB	0.0141965						Endothelins	PID	0.0237745
				Hydromorphone Action Pathway	SMPDB	0.0141965						Regulation of actin dynamics for phagocytic cup formation	Reactome	0.0237745
				Sufentanil Action Pathway	SMPDB	0.0141965						Transmembrane transport of small molecules	Reactome	0.0240206
				Remifentanil Action Pathway	SMPDB	0.0141965						Negative regulation of MAPK pathway	Reactome	0.024104
				Fentanyl Action Pathway	SMPDB	0.0141965						gluconeogenesis	HumanCyc	0.024104
				Carfentanil Action Pathway	SMPDB	0.0141965						TGF-beta receptor signaling in EMT (epithelial to mesenchymal transition)	Reactome	0.024104
				3-Methylthiofentanyl Action Pathway	SMPDB	0.0141965						endocytotic role of ndk phosphins and dynamin	BioCarta	0.024104
				Methadyl Acetate Action Pathway	SMPDB	0.0141965						Glycolysis	Reactome	0.0243041
				Dezocine Action Pathway	SMPDB	0.0141965						HSF1 activation	Reactome	0.0243041
				Mepivacaine Action Pathway	SMPDB	0.0141965						Trehalose Degradation	SMPDB	0.0243635
				Chloroprocaine Action Pathway	SMPDB	0.0141965						Chk1/Chk2(Cds1) mediated inactivation of Cyclin B:Cdk1 complex	Reactome	0.0243635
				Cocaine Action Pathway	SMPDB	0.0141965						activation of pkc through g-protein coupled receptors	BioCarta	0.0243635
				Dibucaine Action Pathway	SMPDB	0.0141965						Signaling by GPCR	Reactome	0.0279242
				Levobupivacaine Action Pathway	SMPDB	0.0141965						Neuronal System	Reactome	0.0282827
				Benzocaine Action Pathway	SMPDB	0.0141965						miR-targeted genes in leukocytes - TarBase	Wikipathways	0.0282827
				Bupivacaine Action Pathway	SMPDB	0.0141965						Proximal tubule bicarbonate reclamation - Homo sapiens (human)	KEGG	0.0286113
				Oxybuprocaine Action Pathway	SMPDB	0.0141965						Formation of ATP by chemiosmotic coupling	Reactome	0.0286113
				Prilocaine Action Pathway	SMPDB	0.0141965						role of -arrestins in the activation and targeting of map kinases	BioCarta	0.0286113
				Procaine Action Pathway	SMPDB	0.0141965						nitric oxide signaling pathway	BioCarta	0.0286113
				Proparacaine Action Pathway	SMPDB	0.0141965						InlB-mediated entry of Listeria monocytogenes into host cell	Reactome	0.0286113
				Ropivacaine Action Pathway	SMPDB	0.0141965						cAMP signaling pathway - Homo sapiens (human)	KEGG	0.0294074
				Desipramine Action Pathway	SMPDB	0.0141965						superpathway of purine nucleotide salvage	HumanCyc	0.0297696
				Nalbuphine Action Pathway	SMPDB	0.0141965						Bacterial invasion of epithelial cells - Homo sapiens (human)	KEGG	0.0303973
				Lidocaine (Local Anaesthetic) Action Pathway	SMPDB	0.0141965						EPH-Ephrin signaling	Reactome	0.0303973
				Codeine Action Pathway	SMPDB	0.0141965						cGMP-PKG signaling pathway - Homo sapiens (human)	KEGG	0.0303973
				Imipramine Action Pathway	SMPDB	0.0141965						PDGFR-beta signaling pathway	PID	0.0303973
				Fluoxetine Action Pathway	SMPDB	0.0141965						nfat and hypertrophy of the heart	BioCarta	0.0306236
				lissencephaly gene (lis1) in neuronal migration and development	BioCarta	0.0141965						transcription factor creb and its extracellular signals	BioCarta	0.0306236
				HIF-1 signaling pathway - Homo sapiens (human)	KEGG	0.0150959						Cooperation of Prefoldin and TriC/CCT in actin and tubulin folding	Reactome	0.0306236
				COPI-dependent Golgi-to-ER retrograde traffic	Reactome	0.0150959						Metabolism of proteins	Reactome	0.0306236
				Glucose metabolism	Reactome	0.0150959						Apoptosis	Reactome	0.0306236
				Oxidative phosphorylation	Wikipathways	0.0150959						Glycolysis / Gluconeogenesis - Homo sapiens (human)	KEGG	0.0306236
				Cytosolic sensors of pathogen-associated DNA	Reactome	0.015461						purine nucleotides <i>de novo</i> biosynthesis	HumanCyc	0.0306236
				Glycolysis and Gluconeogenesis	Wikipathways	0.015461						Long-term potentiation - Homo sapiens (human)	KEGG	0.0306236
				Oocyte meiosis - Homo sapiens (human)	KEGG	0.0164594						Proteoglycans in cancer - Homo sapiens (human)	KEGG	0.0306236
				Signal Transduction	Reactome	0.0166416						Caspase-mediated cleavage of cytoskeletal proteins	Reactome	0.0315452
				Calcium signaling pathway - Homo sapiens (human)	KEGG	0.0166416						Programmed Cell Death	Reactome	0.0316519
				Alzheimers Disease	Wikipathways	0.0166416						Binding and Uptake of Ligands by Scavenger Receptors	Reactome	0.0316519
				Cell Cycle, Mitotic	Reactome	0.0166416						role of mef2d in t-cell apoptosis	BioCarta	0.0316519
				Heroin Action Pathway	SMPDB	0.0171518						Post-chaperonin tubulin folding pathway	Reactome	0.0316519
				Nicotine Action Pathway	SMPDB	0.0171518						L13a-mediated translational silencing of Ceruloplasmin expression	Reactome	0.0316519
				Methadone Action Pathway	SMPDB	0.0171518						3, -UTR-mediated translational regulation	Reactome	0.0316519
				Signal transduction by L1	Reactome	0.0171518						Formation of the ternary complex, and subsequently, the 43S complex	Reactome	0.0322859
				Glutamatergic synapse - Homo sapiens (human)	KEGG	0.0171518						Morphine addiction - Homo sapiens (human)	KEGG	0.0322859
				Exercise-induced Circadian Regulation	Wikipathways	0.0171518						GABAergic synapse - Homo sapiens (human)	KEGG	0.0322859
				Salivary secretion - Homo sapiens (human)	KEGG	0.0171518						Ion homeostasis	Reactome	0.0322859
				Negative regulation of MAPK pathway	Reactome	0.0171518						Tight junction - Homo sapiens (human)	KEGG	0.0322859
				Vesicle-mediated transport	Reactome	0.0196063						role of egf receptor transactivation by gpcrs in cardiac hypertrophy	BioCarta	0.0322859
				Immune System	Reactome	0.0196063						mTOR signaling pathway - Homo sapiens (human)	KEGG	0.0323291
				Transmembrane transport of small molecules	Reactome	0.0196063						GTP hydrolysis and joining of the 60S ribosomal subunit	Reactome	0.0323291
				Gap junction - Homo sapiens (human)	KEGG	0.0198702						Golgi-to-ER retrograde transport	Reactome	0.0323291
				Ribosome - Homo sapiens (human)	KEGG	0.021491						Oxidative phosphorylation	Wikipathways	0.0346467
				Citalopram Action Pathway	SMPDB	0.021491						Wnt Signaling Pathway Netpath	Wikipathways	0.0355711
				Respiratory electron transport	Reactome	0.0225573						Platelet activation, signaling and aggregation	Reactome	0.0358579
				Cardiac conduction	Reactome	0.0225573						Nongenotropic Androgen signaling	PID	0.0361143
				Signaling by Rho GTPases	Reactome	0.0225573						Parkinsons Disease Pathway	Wikipathways	0.0361143
				Spinal Cord Injury	Wikipathways	0.0243219						Methionine Cysteine metabolism	INOH	0.0361143
				Gastric acid secretion - Homo sapiens (human)	KEGG	0.0250624						Listeria monocytogenes entry into host cells	Reactome	0.0361143
				Translation initiation complex formation	Reactome	0.0250624						Alpha6Beta4Integrin	NetPath	0.0371673
				Activation of the mRNA upon binding of the cap-binding complex and eIFs, and subsequent binding to 43S	Reactome	0.0250624						Osteopontin Signaling	Wikipathways	0.0382753
				Lactose Degradation	SMPDB	0.0253688						Purine metabolism	EHMN	0.0382753
				Lactose Intolerance	SMPDB	0.0253688						The citric acid (TCA) cycle and respiratory electron transport	Reactome	0.0382753
				InlA-mediated entry of Listeria monocytogenes into host cells	Reactome	0.0253688						PI3K-Akt signaling pathway - Homo sapiens (human)	KEGG	0.0382753
				Oxytocin signaling pathway - Homo sapiens (human)	KEGG	0.0255902						Spinal Cord Injury	Wikipathways	0.0382753
				Entry of Influenza Virion into Host Cell via Endocytosis	Reactome	0.0257363						sucrose degradation	HumanCyc	0.0382753
				protein <i>O</i>-[<i>N</i>-acetyl]-glucosylation	HumanCyc	0.0257363						lactate fermentation (reoxidation of cytosolic NADH)	HumanCyc	0.0382753
				Retrograde neurotrophin signalling	Reactome	0.0267099						ionomycin and phorbal ester signaling pathway	BioCarta	0.0382753
				Platelet activation - Homo sapiens (human)	KEGG	0.0286537						c-src mediated regulation of Cx43 function and closure of gap junctions	Reactome	0.0382753
				Glycolysis Gluconeogenesis	INOH	0.0301959						Regulation of gap junction activity	Reactome	0.0382753
				RET signaling	Reactome	0.0305082						Cysteine and methionine metabolism - Homo sapiens (human)	KEGG	0.0395121
				Intra-Golgi and retrograde Golgi-to-ER traffic	Reactome	0.0311282						Cap-dependent Translation Initiation	Reactome	0.0395121
				Platelet degranulation	Reactome	0.0312838						Eukaryotic Translation Initiation	Reactome	0.0395121
				Activation of BH3-only proteins	Reactome	0.0315977						insulin	INOH	0.0395121
				Estrogen signaling pathway - Homo sapiens (human)	KEGG	0.0344603						Circadian entrainment - Homo sapiens (human)	KEGG	0.0395121
				Cell Cycle	Reactome	0.0361667						Signaling by ERBB2	Reactome	0.0395121
				Beta-catenin independent WNT signaling	Reactome	0.0372656						Doxorubicin Pathway (Cardiomyocyte Cell), Pharmacodynamics	PharmGKB	0.0395121
				Cholinergic synapse - Homo sapiens (human)	KEGG	0.0376697						Gluconeogenesis	Reactome	0.0395121
				Glutamate Neurotransmitter Release Cycle	Reactome	0.0383372						roles of arrestin dependent recruitment of src kinases in gpcr signaling	BioCarta	0.0395121
				Arrhythmogenic Right Ventricular Cardiomyopathy	Wikipathways	0.0383372						egf signaling pathway	BioCarta	0.0395121
				Arrhythmogenic right ventricular cardiomyopathy (ARVC) - Homo sapiens (human)	KEGG	0.0383372						Phosphatidylinositol Phosphate Metabolism	SMPDB	0.0395121
				Trehalose Degradation	SMPDB	0.0385525						Joubert syndrome	SMPDB	0.0395121
				M Phase	Reactome	0.0394585						Semaphorin interactions	Reactome	0.0405982
				NCAM signaling for neurite out-growth	Reactome	0.0404211						Signaling by EGFR	Reactome	0.0423925
				TGF-beta receptor signaling in EMT (epithelial to mesenchymal transition)	Reactome	0.0451105						a6b1 and a6b4 Integrin signaling	PID	0.0428824
				fmlp induced chemokine gene expression in hmc-1 cells	BioCarta	0.0459732						MAPK1/MAPK3 signaling	Reactome	0.043983
				Glutaminolysis and Cancer	SMPDB	0.0468474						mTOR signaling pathway	PID	0.0441263
				Response to elevated platelet cytosolic Ca2+	Reactome	0.0483653						Platelet degranulation	Reactome	0.0451984
				Long-term depression - Homo sapiens (human)	KEGG	0.0489089						Formation of tubulin folding intermediates by CCT/TriC	Reactome	0.0463274
												ras-independent pathway in nk cell-mediated cytotoxicity	BioCarta	0.0463274
												African trypanosomiasis - Homo sapiens (human)	KEGG	0.0463274
												Melanogenesis - Homo sapiens (human)	KEGG	0.0470841
												DAP12 signaling	Reactome	0.0470841
												CXCR3-mediated signaling events	PID	0.0470841
												Ca2+ pathway	Reactome	0.0470841
												bioactive peptide induced signaling pathway	BioCarta	0.0470841
												insulin Mam	INOH	0.0471916
