## Supplementary Table 7 for "A Meta-Analysis of Alzheimer’s Disease Brain Transcriptomic Data"

### Sheet: supplementary table 7
Supplementary Table 7: AD-specific signature pathway analysis results
Cerebellum				Frontal Lobe				Parietal Lobe				Temporal Lobe
Enrichment term	database Source	Adjusted p-value		Enrichment term	database Source	Adjusted p-value		Enrichment term	database Source	Adjusted p-value		Enrichment term	database Source	Adjusted p-value
L13a-mediated translational silencing of Ceruloplasmin expression	Reactome	3.75504e-06		Oxidative phosphorylation - Homo sapiens (human)	KEGG	5.61408e-07		GTP hydrolysis and joining of the 60S ribosomal subunit	Reactome	8.92494e-07		Innate Immune System	Reactome	2.24331e-07
3, -UTR-mediated translational regulation	Reactome	3.75504e-06		Synaptic vesicle cycle - Homo sapiens (human)	KEGG	1.54154e-06		Translation	Reactome	8.92494e-07		Neutrophil degranulation	Reactome	3.95298e-05
Cap-dependent Translation Initiation	Reactome	3.75504e-06		Parkinson,s disease - Homo sapiens (human)	KEGG	1.46046e-05		L13a-mediated translational silencing of Ceruloplasmin expression	Reactome	8.92494e-07		Vibrio cholerae infection - Homo sapiens (human)	KEGG	6.70119e-05
Eukaryotic Translation Initiation	Reactome	3.75504e-06		Alzheimer,s disease - Homo sapiens (human)	KEGG	1.84e-05		3, -UTR-mediated translational regulation	Reactome	8.92494e-07		ccr3 signaling in eosinophils	BioCarta	6.70119e-05
Translation	Reactome	3.75504e-06		Synaptic Vesicle Pathway	Wikipathways	4.1651e-05		Formation of a pool of free 40S subunits	Reactome	8.92494e-07		Immune System	Reactome	6.70119e-05
GTP hydrolysis and joining of the 60S ribosomal subunit	Reactome	3.75504e-06		Ion channel transport	Reactome	4.1651e-05		Cap-dependent Translation Initiation	Reactome	8.92494e-07		Phagosome - Homo sapiens (human)	KEGG	0.000134971
SRP-dependent cotranslational protein targeting to membrane	Reactome	1.63136e-05		Electron Transport Chain	Wikipathways	6.58637e-05		Eukaryotic Translation Initiation	Reactome	8.92494e-07		Oxidative phosphorylation - Homo sapiens (human)	KEGG	0.000176668
Formation of a pool of free 40S subunits	Reactome	1.71935e-05		Collecting duct acid secretion - Homo sapiens (human)	KEGG	0.000150773		SRP-dependent cotranslational protein targeting to membrane	Reactome	5.46119e-05		Axon guidance	Reactome	0.000226808
Eukaryotic Translation Elongation	Reactome	5.47081e-05		Huntington,s disease - Homo sapiens (human)	KEGG	0.000341878		Eukaryotic Translation Elongation	Reactome	0.00154223		Endocrine and other factor-regulated calcium reabsorption - Homo sapiens (human)	KEGG	0.000409945
Selenoamino acid metabolism	Reactome	5.47081e-05		Insulin receptor recycling	Reactome	0.000341878		Selenoamino acid metabolism	Reactome	0.00154223		Vesicle-mediated transport	Reactome	0.000471422
Peptide chain elongation	Reactome	6.97007e-05		adenosine ribonucleotides <i>de novo</i> biosynthesis	HumanCyc	0.000407538		Peptide chain elongation	Reactome	0.00154223		Synaptic vesicle cycle - Homo sapiens (human)	KEGG	0.000519095
Selenocysteine synthesis	Reactome	6.97007e-05		ROS, RNS production in phagocytes	Reactome	0.000453385		Selenocysteine synthesis	Reactome	0.00154223		Alzheimer,s disease - Homo sapiens (human)	KEGG	0.000653602
Cytoplasmic Ribosomal Proteins	Wikipathways	0.000120046		Adrenergic signaling in cardiomyocytes - Homo sapiens (human)	KEGG	0.000744202		Formation of the ternary complex, and subsequently, the 43S complex	Reactome	0.00154223		Parkinson,s disease - Homo sapiens (human)	KEGG	0.000856592
Eukaryotic Translation Termination	Reactome	0.000120046		cAMP signaling pathway - Homo sapiens (human)	KEGG	0.000768893		Nonsense Mediated Decay (NMD) enhanced by the Exon Junction Complex (EJC)	Reactome	0.00155396		Pathogenic Escherichia coli infection	Wikipathways	0.000905712
Nonsense Mediated Decay (NMD) independent of the Exon Junction Complex (EJC)	Reactome	0.000140182		Transferrin endocytosis and recycling	Reactome	0.00122917		Nonsense-Mediated Decay (NMD)	Reactome	0.00155396		Pathogenic Escherichia coli infection - Homo sapiens (human)	KEGG	0.000905712
Vibrio cholerae infection - Homo sapiens (human)	KEGG	0.000430612		Vibrio cholerae infection - Homo sapiens (human)	KEGG	0.00148921		Ribosomal scanning and start codon recognition	Reactome	0.00155396		Myometrial Relaxation and Contraction Pathways	Wikipathways	0.000905712
Nonsense Mediated Decay (NMD) enhanced by the Exon Junction Complex (EJC)	Reactome	0.000610613		cGMP-PKG signaling pathway - Homo sapiens (human)	KEGG	0.00148921		Translation initiation complex formation	Reactome	0.00155396		signaling pathway from g-protein families	BioCarta	0.00105906
Nonsense-Mediated Decay (NMD)	Reactome	0.000610613		Endocrine and other factor-regulated calcium reabsorption - Homo sapiens (human)	KEGG	0.00148921		Activation of the mRNA upon binding of the cap-binding complex and eIFs, and subsequent binding to 43S	Reactome	0.00155396		Calcium Regulation in the Cardiac Cell	Wikipathways	0.00116726
Ribosome - Homo sapiens (human)	KEGG	0.000999684		Gluconeogenesis	Reactome	0.00148921		Cytoplasmic Ribosomal Proteins	Wikipathways	0.00179763		fmlp induced chemokine gene expression in hmc-1 cells	BioCarta	0.0013414
Metabolism of amino acids and derivatives	Reactome	0.000999684		Golgi-to-ER retrograde transport	Reactome	0.00217717		Eukaryotic Translation Termination	Reactome	0.00189035		Membrane Trafficking	Reactome	0.00165192
Collecting duct acid secretion - Homo sapiens (human)	KEGG	0.00531907		Transmission across Chemical Synapses	Reactome	0.00217717		Nonsense Mediated Decay (NMD) independent of the Exon Junction Complex (EJC)	Reactome	0.00221158		Transferrin endocytosis and recycling	Reactome	0.00165192
Salivary secretion - Homo sapiens (human)	KEGG	0.00586078		The citric acid (TCA) cycle and respiratory electron transport	Reactome	0.00217717		Translation Factors	Wikipathways	0.0120933		Corticotropin-releasing hormone signaling pathway	Wikipathways	0.00165192
purine nucleotides <i>de novo</i> biosynthesis	HumanCyc	0.00617208		Nonsense Mediated Decay (NMD) enhanced by the Exon Junction Complex (EJC)	Reactome	0.00217717		APC/C:Cdh1 mediated degradation of Cdc20 and other APC/C:Cdh1 targeted proteins in late mitosis/early G1	Reactome	0.0159555		PAR1-mediated thrombin signaling events	PID	0.00196814
African trypanosomiasis - Homo sapiens (human)	KEGG	0.00689583		Nonsense-Mediated Decay (NMD)	Reactome	0.00217717		Autodegradation of Cdh1 by Cdh1:APC/C	Reactome	0.0159555		Ion channel transport	Reactome	0.00211094
Ribosomal scanning and start codon recognition	Reactome	0.00689583		Nonsense Mediated Decay (NMD) independent of the Exon Junction Complex (EJC)	Reactome	0.00282994		APC/C:Cdc20 mediated degradation of Securin	Reactome	0.0159555		Collecting duct acid secretion - Homo sapiens (human)	KEGG	0.00211094
Translation initiation complex formation	Reactome	0.00689583		Phagosome - Homo sapiens (human)	KEGG	0.00311327		APC/C:Cdc20 mediated degradation of Cyclin B	Reactome	0.0159555		Iron uptake and transport	Reactome	0.00211094
Activation of the mRNA upon binding of the cap-binding complex and eIFs, and subsequent binding to 43S	Reactome	0.00689583		Formation of ATP by chemiosmotic coupling	Reactome	0.00354078		Metabolism of amino acids and derivatives	Reactome	0.0159555		Gap junction - Homo sapiens (human)	KEGG	0.00211094
Insulin receptor recycling	Reactome	0.0104674		Dopaminergic synapse - Homo sapiens (human)	KEGG	0.00366523		Ribosome - Homo sapiens (human)	KEGG	0.0159555		attenuation of gpcr signaling	BioCarta	0.00211094
ROS, RNS production in phagocytes	Reactome	0.0152767		Innate Immune System	Reactome	0.00366523		APC-Cdc20 mediated degradation of Nek2A	Reactome	0.0205296		Developmental Biology	Reactome	0.00241036
superpathway of purine nucleotide salvage	HumanCyc	0.0152767		Respiratory electron transport, ATP synthesis by chemiosmotic coupling, and heat production by uncoupling proteins.	Reactome	0.0041631		Cdc20:Phospho-APC/C mediated degradation of Cyclin A	Reactome	0.0205296		Sudden Infant Death Syndrome (SIDS) Susceptibility Pathways	Wikipathways	0.00249088
Dopamine metabolism	Wikipathways	0.0176411		Axon guidance	Reactome	0.0041631		APC:Cdc20 mediated degradation of cell cycle proteins prior to satisfation of the cell cycle checkpoint	Reactome	0.0205296		Thyroid hormone signaling pathway - Homo sapiens (human)	KEGG	0.00272098
Long-term potentiation - Homo sapiens (human)	KEGG	0.0179937		Selenocysteine synthesis	Reactome	0.00510869		APC/C:Cdc20 mediated degradation of mitotic proteins	Reactome	0.0205296		Gastric acid secretion - Homo sapiens (human)	KEGG	0.00296775
Formation of the ternary complex, and subsequently, the 43S complex	Reactome	0.0217581		superpathway of purine nucleotide salvage	HumanCyc	0.00540129		Activation of APC/C and APC/C:Cdc20 mediated degradation of mitotic proteins	Reactome	0.0205296		aspirin blocks signaling pathway involved in platelet activation	BioCarta	0.00296775
adenosine ribonucleotides <i>de novo</i> biosynthesis	HumanCyc	0.0237435		Neuronal System	Reactome	0.00548389		PCP/CE pathway	Reactome	0.0238949		Signaling by Insulin receptor	Reactome	0.00302859
Iron uptake and transport	Reactome	0.0303663		Long-term potentiation - Homo sapiens (human)	KEGG	0.00596175		Membrane binding and targetting of GAG proteins	Reactome	0.0277058		Insulin receptor recycling	Reactome	0.0031192
mRNA Processing	Wikipathways	0.0319672		purine nucleotides <i>de novo</i> biosynthesis	HumanCyc	0.00596175		Synthesis And Processing Of GAG, GAGPOL Polyproteins	Reactome	0.0277058		Pancreatic secretion - Homo sapiens (human)	KEGG	0.00325732
Dopaminergic synapse - Homo sapiens (human)	KEGG	0.0337301		Neurotransmitter Receptor Binding And Downstream Transmission In The Postsynaptic Cell	Reactome	0.00596175		RHO GTPases Activate WASPs and WAVEs	Reactome	0.0296784		Insulin secretion - Homo sapiens (human)	KEGG	0.00378114
Transferrin endocytosis and recycling	Reactome	0.0356808		Sudden Infant Death Syndrome (SIDS) Susceptibility Pathways	Wikipathways	0.00608895		MHC class II antigen presentation	Reactome	0.0372679		ROS, RNS production in phagocytes	Reactome	0.00396395
Parkin-Ubiquitin Proteasomal System pathway	Wikipathways	0.0381356		Eukaryotic Translation Termination	Reactome	0.00608895		Assembly Of The HIV Virion	Reactome	0.0463607		HIF-1 signaling pathway - Homo sapiens (human)	KEGG	0.00408479
Acetylcholine regulates insulin secretion	Reactome	0.0408911		Developmental Biology	Reactome	0.00608895		Cooperation of Prefoldin and TriC/CCT in actin and tubulin folding	Reactome	0.0463833		Beta-catenin independent WNT signaling	Reactome	0.00425269
Serine biosynthesis	Reactome	0.0408911		Rheumatoid arthritis - Homo sapiens (human)	KEGG	0.00637567						Transmission across Chemical Synapses	Reactome	0.00468573
serine and glycine biosynthesis	HumanCyc	0.0408911		Thyroid hormone signaling pathway - Homo sapiens (human)	KEGG	0.00646606						Electron Transport Chain	Wikipathways	0.00604191
				RHO GTPase Effectors	Reactome	0.00689202						IL8- and CXCR2-mediated signaling events	PID	0.00629078
				Cardiac muscle contraction - Homo sapiens (human)	KEGG	0.00689202						Common Pathways Underlying Drug Addiction	Wikipathways	0.00649776
				Kinesins	Reactome	0.00689202						Long-term depression - Homo sapiens (human)	KEGG	0.00662491
				Iron uptake and transport	Reactome	0.0071647						VEGFA-VEGFR2 Pathway	Reactome	0.00670412
				Signaling by Insulin receptor	Reactome	0.00844549						Trafficking of GluR2-containing AMPA receptors	Reactome	0.00713548
				Cytoplasmic Ribosomal Proteins	Wikipathways	0.00848841						adenosine ribonucleotides <i>de novo</i> biosynthesis	HumanCyc	0.00721417
				Epithelial cell signaling in Helicobacter pylori infection - Homo sapiens (human)	KEGG	0.00848841						thrombin signaling and protease-activated receptors	BioCarta	0.00721417
				L13a-mediated translational silencing of Ceruloplasmin expression	Reactome	0.00848841						Signaling by VEGF	Reactome	0.00811502
				3, -UTR-mediated translational regulation	Reactome	0.00848841						Synaptic Vesicle Pathway	Wikipathways	0.00816135
				Ion transport by P-type ATPases	Reactome	0.00967446						Salmonella infection - Homo sapiens (human)	KEGG	0.00816135
				L1CAM interactions	Reactome	0.00967446						Aldosterone-regulated sodium reabsorption - Homo sapiens (human)	KEGG	0.00829677
				SRP-dependent cotranslational protein targeting to membrane	Reactome	0.00990614						corticosteroids and cardioprotection	BioCarta	0.00829677
				Apoptosis	Reactome	0.0105778						pkc-catalyzed phosphorylation of inhibitory phosphoprotein of myosin phosphatase	BioCarta	0.00829677
				Prion diseases - Homo sapiens (human)	KEGG	0.0105778						Dopaminergic synapse - Homo sapiens (human)	KEGG	0.00829677
				Peptide chain elongation	Reactome	0.0107009						Ribosomal scanning and start codon recognition	Reactome	0.00829677
				Pathogenic Escherichia coli infection - Homo sapiens (human)	KEGG	0.0107983						Translation initiation complex formation	Reactome	0.00829677
				Pathogenic Escherichia coli infection	Wikipathways	0.0107983						Activation of the mRNA upon binding of the cap-binding complex and eIFs, and subsequent binding to 43S	Reactome	0.00829677
				Programmed Cell Death	Reactome	0.0109615						t cell receptor signaling pathway	BioCarta	0.0100903
				Mineral absorption - Homo sapiens (human)	KEGG	0.0109615						Estrogen signaling pathway - Homo sapiens (human)	KEGG	0.0100903
				Regulation of PLK1 Activity at G2/M Transition	Reactome	0.0111377						Fcgamma receptor (FCGR) dependent phagocytosis	Reactome	0.0100903
				gluconeogenesis	HumanCyc	0.0111377						Endothelin Pathways	Wikipathways	0.0100903
				Ion homeostasis	Reactome	0.0111377						IL8- and CXCR1-mediated signaling events	PID	0.0100903
				signaling pathway from g-protein families	BioCarta	0.0111377						Role of Calcineurin-dependent NFAT signaling in lymphocytes	PID	0.0104815
				Cap-dependent Translation Initiation	Reactome	0.0111377						Oxytocin signaling pathway - Homo sapiens (human)	KEGG	0.011996
				Eukaryotic Translation Initiation	Reactome	0.0111377						Clathrin-mediated endocytosis	Reactome	0.011996
				G2/M Transition	Reactome	0.0111377						regulation of ck1/cdk5 by type 1 glutamate receptors	BioCarta	0.0124232
				Translation	Reactome	0.0111377						Neurotransmitter Receptor Binding And Downstream Transmission In The Postsynaptic Cell	Reactome	0.0124232
				Metabolism of amino acids and derivatives	Reactome	0.0111377						CRH	NetPath	0.0124232
				Insulin secretion - Homo sapiens (human)	KEGG	0.0111377						phospholipids as signalling intermediaries	BioCarta	0.0124232
				Mitotic G2-G2/M phases	Reactome	0.0111377						HSF1-dependent transactivation	Reactome	0.0124232
				Eukaryotic Translation Elongation	Reactome	0.0111377						Glutamatergic synapse - Homo sapiens (human)	KEGG	0.0124232
				VEGFA-VEGFR2 Pathway	Reactome	0.0111377						L1CAM interactions	Reactome	0.0133747
				Selenoamino acid metabolism	Reactome	0.0111377						Response to elevated platelet cytosolic Ca2+	Reactome	0.0133747
				Osteopontin Signaling	Wikipathways	0.0111377						effects of calcineurin in keratinocyte differentiation	BioCarta	0.0133747
				Hemostasis	Reactome	0.0111377						Thyroid hormone synthesis - Homo sapiens (human)	KEGG	0.0139293
				Calcium Regulation in the Cardiac Cell	Wikipathways	0.0111377						Glycolysis Gluconeogenesis	INOH	0.014045
				Common Pathways Underlying Drug Addiction	Wikipathways	0.0111377						Mineral absorption - Homo sapiens (human)	KEGG	0.014045
				HIF-1 signaling pathway - Homo sapiens (human)	KEGG	0.0111377						Cardiac muscle contraction - Homo sapiens (human)	KEGG	0.0151996
				Signaling by VEGF	Reactome	0.0111377						Hemostasis	Reactome	0.0156644
				Glycolysis	Reactome	0.0111377						EGFR1	NetPath	0.0158752
				Purine metabolism	EHMN	0.0111377						Trafficking of AMPA receptors	Reactome	0.0158752
				COPI-dependent Golgi-to-ER retrograde traffic	Reactome	0.0111377						Glutamate Binding, Activation of AMPA Receptors and Synaptic Plasticity	Reactome	0.0158752
				Glucose metabolism	Reactome	0.0111377						Translation	Reactome	0.0158752
				Oxidative phosphorylation	Wikipathways	0.0111377						NGF signalling via TRKA from the plasma membrane	Reactome	0.0158752
				Levomethadyl Acetate Action Action Pathway	SMPDB	0.0111377						IL11	NetPath	0.0168043
				Escitalopram Action Pathway	SMPDB	0.0111377						Cargo recognition for clathrin-mediated endocytosis	Reactome	0.0174796
				Levallorphan Action Pathway	SMPDB	0.0111377						Huntington,s disease - Homo sapiens (human)	KEGG	0.0174796
				Dimethylthiambutene Action Pathway	SMPDB	0.0111377						Epithelial cell signaling in Helicobacter pylori infection - Homo sapiens (human)	KEGG	0.0176398
				Ethylmorphine Action Pathway	SMPDB	0.0111377						ErbB1 downstream signaling	PID	0.0178409
				Pentazocine Action Pathway	SMPDB	0.0111377						Signal Transduction	Reactome	0.0180892
				Naltrexone Action Pathway	SMPDB	0.0111377						VEGFR2 mediated cell proliferation	Reactome	0.0182511
				Buprenorphine Action Pathway	SMPDB	0.0111377						Lactose Degradation	SMPDB	0.0182867
				Alvimopan Action Pathway	SMPDB	0.0111377						Lactose Intolerance	SMPDB	0.0182867
				Naloxone Action Pathway	SMPDB	0.0111377						Carbohydrate digestion and absorption - Homo sapiens (human)	KEGG	0.0191257
				Dihydromorphine Action Pathway	SMPDB	0.0111377						Attenuation phase	Reactome	0.0191257
				Ketobemidone Action Pathway	SMPDB	0.0111377						Plasma membrane estrogen receptor signaling	PID	0.0198526
				Levorphanol Action Pathway	SMPDB	0.0111377						Brain-Derived Neurotrophic Factor (BDNF) signaling pathway	Wikipathways	0.0198526
				Propoxyphene Action Pathway	SMPDB	0.0111377						Salivary secretion - Homo sapiens (human)	KEGG	0.0199265
				Tramadol Action Action Pathway	SMPDB	0.0111377						cadmium induces dna synthesis and proliferation in macrophages	BioCarta	0.0204284
				Diphenoxylate Action Pathway	SMPDB	0.0111377						Signaling events mediated by VEGFR1 and VEGFR2	PID	0.0215258
				Anileridine Action Pathway	SMPDB	0.0111377						Adrenergic signaling in cardiomyocytes - Homo sapiens (human)	KEGG	0.0215258
				Oxycodone Action Pathway	SMPDB	0.0111377						bcr signaling pathway	BioCarta	0.0215258
				Alfentanil Action Pathway	SMPDB	0.0111377						vegf hypoxia and angiogenesis	BioCarta	0.0215258
				Oxymorphone Action Pathway	SMPDB	0.0111377						Rheumatoid arthritis - Homo sapiens (human)	KEGG	0.0215258
				Hydrocodone Action Pathway	SMPDB	0.0111377						PCP/CE pathway	Reactome	0.0215258
				Hydromorphone Action Pathway	SMPDB	0.0111377						Glycolysis and Gluconeogenesis	Wikipathways	0.0215258
				Sufentanil Action Pathway	SMPDB	0.0111377						Serotonergic synapse - Homo sapiens (human)	KEGG	0.0237745
				Remifentanil Action Pathway	SMPDB	0.0111377						Endothelins	PID	0.0237745
				Fentanyl Action Pathway	SMPDB	0.0111377						Regulation of actin dynamics for phagocytic cup formation	Reactome	0.0237745
				Carfentanil Action Pathway	SMPDB	0.0111377						Transmembrane transport of small molecules	Reactome	0.0240206
				3-Methylthiofentanyl Action Pathway	SMPDB	0.0111377						Negative regulation of MAPK pathway	Reactome	0.024104
				Methadyl Acetate Action Pathway	SMPDB	0.0111377						gluconeogenesis	HumanCyc	0.024104
				Dezocine Action Pathway	SMPDB	0.0111377						TGF-beta receptor signaling in EMT (epithelial to mesenchymal transition)	Reactome	0.024104
				Mepivacaine Action Pathway	SMPDB	0.0111377						endocytotic role of ndk phosphins and dynamin	BioCarta	0.024104
				Chloroprocaine Action Pathway	SMPDB	0.0111377						Glycolysis	Reactome	0.0243041
				Cocaine Action Pathway	SMPDB	0.0111377						HSF1 activation	Reactome	0.0243041
				Dibucaine Action Pathway	SMPDB	0.0111377						Trehalose Degradation	SMPDB	0.0243635
				Levobupivacaine Action Pathway	SMPDB	0.0111377						Chk1/Chk2(Cds1) mediated inactivation of Cyclin B:Cdk1 complex	Reactome	0.0243635
				Benzocaine Action Pathway	SMPDB	0.0111377						activation of pkc through g-protein coupled receptors	BioCarta	0.0243635
				Bupivacaine Action Pathway	SMPDB	0.0111377						Signaling by GPCR	Reactome	0.0279242
				Oxybuprocaine Action Pathway	SMPDB	0.0111377						Neuronal System	Reactome	0.0282827
				Prilocaine Action Pathway	SMPDB	0.0111377						miR-targeted genes in leukocytes - TarBase	Wikipathways	0.0282827
				Procaine Action Pathway	SMPDB	0.0111377						Proximal tubule bicarbonate reclamation - Homo sapiens (human)	KEGG	0.0286113
				Proparacaine Action Pathway	SMPDB	0.0111377						Formation of ATP by chemiosmotic coupling	Reactome	0.0286113
				Ropivacaine Action Pathway	SMPDB	0.0111377						role of -arrestins in the activation and targeting of map kinases	BioCarta	0.0286113
				Desipramine Action Pathway	SMPDB	0.0111377						nitric oxide signaling pathway	BioCarta	0.0286113
				Nalbuphine Action Pathway	SMPDB	0.0111377						InlB-mediated entry of Listeria monocytogenes into host cell	Reactome	0.0286113
				Lidocaine (Local Anaesthetic) Action Pathway	SMPDB	0.0111377						cAMP signaling pathway - Homo sapiens (human)	KEGG	0.0294074
				Codeine Action Pathway	SMPDB	0.0111377						superpathway of purine nucleotide salvage	HumanCyc	0.0297696
				Imipramine Action Pathway	SMPDB	0.0111377						Bacterial invasion of epithelial cells - Homo sapiens (human)	KEGG	0.0303973
				Fluoxetine Action Pathway	SMPDB	0.0111377						EPH-Ephrin signaling	Reactome	0.0303973
				lissencephaly gene (lis1) in neuronal migration and development	BioCarta	0.0111377						cGMP-PKG signaling pathway - Homo sapiens (human)	KEGG	0.0303973
				Oocyte meiosis - Homo sapiens (human)	KEGG	0.0111377						PDGFR-beta signaling pathway	PID	0.0303973
				GTP hydrolysis and joining of the 60S ribosomal subunit	Reactome	0.0112445						nfat and hypertrophy of the heart	BioCarta	0.0306236
				Cytosolic sensors of pathogen-associated DNA	Reactome	0.0114978						transcription factor creb and its extracellular signals	BioCarta	0.0306236
				Glycolysis and Gluconeogenesis	Wikipathways	0.0114978						Cooperation of Prefoldin and TriC/CCT in actin and tubulin folding	Reactome	0.0306236
				Formation of a pool of free 40S subunits	Reactome	0.0129304						Metabolism of proteins	Reactome	0.0306236
				GABAergic synapse - Homo sapiens (human)	KEGG	0.01315						Apoptosis	Reactome	0.0306236
				Exercise-induced Circadian Regulation	Wikipathways	0.0131649						Glycolysis / Gluconeogenesis - Homo sapiens (human)	KEGG	0.0306236
				Heroin Action Pathway	SMPDB	0.0140378						purine nucleotides <i>de novo</i> biosynthesis	HumanCyc	0.0306236
				Nicotine Action Pathway	SMPDB	0.0140378						Long-term potentiation - Homo sapiens (human)	KEGG	0.0306236
				Methadone Action Pathway	SMPDB	0.0140378						Proteoglycans in cancer - Homo sapiens (human)	KEGG	0.0306236
				Signal transduction by L1	Reactome	0.0140378						Caspase-mediated cleavage of cytoskeletal proteins	Reactome	0.0315452
				Gap junction - Homo sapiens (human)	KEGG	0.0143093						Programmed Cell Death	Reactome	0.0316519
				Cell Cycle, Mitotic	Reactome	0.0164718						Binding and Uptake of Ligands by Scavenger Receptors	Reactome	0.0316519
				Spinal Cord Injury	Wikipathways	0.0179939						role of mef2d in t-cell apoptosis	BioCarta	0.0316519
				Mitochondrial Electron Transport Chain	SMPDB	0.0179939						Post-chaperonin tubulin folding pathway	Reactome	0.0316519
				Citalopram Action Pathway	SMPDB	0.0179939						L13a-mediated translational silencing of Ceruloplasmin expression	Reactome	0.0316519
				Gastric acid secretion - Homo sapiens (human)	KEGG	0.019582						3, -UTR-mediated translational regulation	Reactome	0.0316519
				Muscle contraction	Reactome	0.0208475						Formation of the ternary complex, and subsequently, the 43S complex	Reactome	0.0322859
				Platelet activation - Homo sapiens (human)	KEGG	0.022013						Morphine addiction - Homo sapiens (human)	KEGG	0.0322859
				Lactose Degradation	SMPDB	0.0235821						GABAergic synapse - Homo sapiens (human)	KEGG	0.0322859
				Lactose Intolerance	SMPDB	0.0235821						Ion homeostasis	Reactome	0.0322859
				InlA-mediated entry of Listeria monocytogenes into host cells	Reactome	0.0235821						Tight junction - Homo sapiens (human)	KEGG	0.0322859
				Signaling by Rho GTPases	Reactome	0.0238614						role of egf receptor transactivation by gpcrs in cardiac hypertrophy	BioCarta	0.0322859
				Platelet degranulation	Reactome	0.0238614						mTOR signaling pathway - Homo sapiens (human)	KEGG	0.0323291
				Retrograde neurotrophin signalling	Reactome	0.0238948						GTP hydrolysis and joining of the 60S ribosomal subunit	Reactome	0.0323291
				Vesicle-mediated transport	Reactome	0.0240243						Golgi-to-ER retrograde transport	Reactome	0.0323291
				Entry of Influenza Virion into Host Cell via Endocytosis	Reactome	0.024739						Oxidative phosphorylation	Wikipathways	0.0346467
				Glycolysis Gluconeogenesis	INOH	0.0249307						Wnt Signaling Pathway Netpath	Wikipathways	0.0355711
				Immune System	Reactome	0.0267009						Platelet activation, signaling and aggregation	Reactome	0.0358579
				Activation of BH3-only proteins	Reactome	0.027318						Nongenotropic Androgen signaling	PID	0.0361143
				superpathway of conversion of glucose to acetyl CoA and entry into the TCA cycle	HumanCyc	0.0273761						Parkinsons Disease Pathway	Wikipathways	0.0361143
				Calcium signaling pathway - Homo sapiens (human)	KEGG	0.0273761						Methionine Cysteine metabolism	INOH	0.0361143
				Arrhythmogenic Right Ventricular Cardiomyopathy	Wikipathways	0.0315084						Listeria monocytogenes entry into host cells	Reactome	0.0361143
				Arrhythmogenic right ventricular cardiomyopathy (ARVC) - Homo sapiens (human)	KEGG	0.0315084						Alpha6Beta4Integrin	NetPath	0.0371673
				Ribosome - Homo sapiens (human)	KEGG	0.032517						Osteopontin Signaling	Wikipathways	0.0382753
				Cell Cycle	Reactome	0.0353313						Purine metabolism	EHMN	0.0382753
				Trehalose Degradation	SMPDB	0.0361961						The citric acid (TCA) cycle and respiratory electron transport	Reactome	0.0382753
				Response to elevated platelet cytosolic Ca2+	Reactome	0.0371772						PI3K-Akt signaling pathway - Homo sapiens (human)	KEGG	0.0382753
				Alzheimers Disease	Wikipathways	0.0384459						Spinal Cord Injury	Wikipathways	0.0382753
				Signal Transduction	Reactome	0.038692						sucrose degradation	HumanCyc	0.0382753
				fmlp induced chemokine gene expression in hmc-1 cells	BioCarta	0.0398974						lactate fermentation (reoxidation of cytosolic NADH)	HumanCyc	0.0382753
				TGF-beta receptor signaling in EMT (epithelial to mesenchymal transition)	Reactome	0.0401683						ionomycin and phorbal ester signaling pathway	BioCarta	0.0382753
				Oxytocin signaling pathway - Homo sapiens (human)	KEGG	0.0411933						c-src mediated regulation of Cx43 function and closure of gap junctions	Reactome	0.0382753
				Loss of Nlp from mitotic centrosomes	Reactome	0.0417347						Regulation of gap junction activity	Reactome	0.0382753
				Loss of proteins required for interphase microtubule organization from the centrosome	Reactome	0.0417347						Cysteine and methionine metabolism - Homo sapiens (human)	KEGG	0.0395121
				AURKA Activation by TPX2	Reactome	0.0417347						Cap-dependent Translation Initiation	Reactome	0.0395121
				Cardiac conduction	Reactome	0.0429795						Eukaryotic Translation Initiation	Reactome	0.0395121
				RET signaling	Reactome	0.0433384						insulin	INOH	0.0395121
				Salivary secretion - Homo sapiens (human)	KEGG	0.0442689						Circadian entrainment - Homo sapiens (human)	KEGG	0.0395121
				Apoptotic execution phase	Reactome	0.0442689						Signaling by ERBB2	Reactome	0.0395121
				Intra-Golgi and retrograde Golgi-to-ER traffic	Reactome	0.0457029						Doxorubicin Pathway (Cardiomyocyte Cell), Pharmacodynamics	PharmGKB	0.0395121
				Insulin-mediated glucose transport	PID	0.0457029						Gluconeogenesis	Reactome	0.0395121
				Osteopontin-mediated events	PID	0.0457029						roles of arrestin dependent recruitment of src kinases in gpcr signaling	BioCarta	0.0395121
				nitric oxide signaling pathway	BioCarta	0.0486772						egf signaling pathway	BioCarta	0.0395121
				CREB phosphorylation through the activation of CaMKII	Reactome	0.0486772						Phosphatidylinositol Phosphate Metabolism	SMPDB	0.0395121
				Unblocking of NMDA receptor, glutamate binding and activation	Reactome	0.0486772						Joubert syndrome	SMPDB	0.0395121
				Formation of annular gap junctions	Reactome	0.0488604						Semaphorin interactions	Reactome	0.0405982
				Integration of provirus	Reactome	0.0488604						Signaling by EGFR	Reactome	0.0423925
				Dopamine metabolism	Wikipathways	0.0488604						a6b1 and a6b4 Integrin signaling	PID	0.0428824
				MAP kinase cascade	HumanCyc	0.0488604						MAPK1/MAPK3 signaling	Reactome	0.043983
				Negative regulation of MAPK pathway	Reactome	0.0488604						mTOR signaling pathway	PID	0.0441263
				Transmembrane transport of small molecules	Reactome	0.0493809						Platelet degranulation	Reactome	0.0451984
												Formation of tubulin folding intermediates by CCT/TriC	Reactome	0.0463274
												ras-independent pathway in nk cell-mediated cytotoxicity	BioCarta	0.0463274
												African trypanosomiasis - Homo sapiens (human)	KEGG	0.0463274
												Melanogenesis - Homo sapiens (human)	KEGG	0.0470841
												DAP12 signaling	Reactome	0.0470841
												CXCR3-mediated signaling events	PID	0.0470841
												Ca2+ pathway	Reactome	0.0470841
												bioactive peptide induced signaling pathway	BioCarta	0.0470841
												insulin Mam	INOH	0.0471916
