## Supplementary Table 8 for "A Meta-Analysis of Alzheimer’s Disease Brain Transcriptomic Data"

### Sheet: supplementary table 8
Supplementary Table 8: AD-specific signature biological GO analysis results
Cerebellum				Frontal Lobe				Parietal Lobe				Temporal Lobe
Term name	GO ID	q.value		Term name	GO ID	q.value		Term name	GO ID	q.value		Term name	GO ID	q.value
translational initiation	GO:0006413	1.23579e-06		term_name	term_goid	q.value		term_name	term_goid	q.value		single-organism localization	GO:1902578	6.5001e-13
establishment of protein localization to endoplasmic reticulum	GO:0072599	5.39802e-06		nervous system development	GO:0007399	3.19867e-13		translational initiation	GO:0006413	8.19201e-06		establishment of localization	GO:0051234	6.5001e-13
peptide biosynthetic process	GO:0043043	0.00225143		single-organism localization	GO:1902578	4.11585e-13		viral life cycle	GO:0019058	6.96871e-05		transport	GO:0006810	8.1731e-12
regulation of protein metabolic process	GO:0051246	0.00225143		single-organism cellular localization	GO:1902580	1.96928e-11		peptide metabolic process	GO:0006518	6.96871e-05		single organism signaling	GO:0044700	9.71789e-13
viral gene expression	GO:0019080	0.00281811		single-organism transport	GO:0044765	3.25633e-10		mRNA metabolic process	GO:0016071	0.000226381		cell communication	GO:0007154	2.36758e-12
translation	GO:0006412	0.00255842		establishment of localization	GO:0051234	6.37387e-10		establishment of protein localization to endoplasmic reticulum	GO:0072599	0.000526305		single-organism transport	GO:0044765	3.58632e-11
amide biosynthetic process	GO:0043604	0.00255842		single-organism cellular process	GO:0044763	6.37387e-10		viral process	GO:0016032	0.000419885		single-organism cellular process	GO:0044763	5.45317e-12
regulation of cellular protein metabolic process	GO:0032268	0.00335518		transport	GO:0006810	7.86521e-09		interspecies interaction between organisms	GO:0044419	9.96528e-05		neuron development	GO:0048666	3.10032e-09
viral process	GO:0016032	0.00366695		neurogenesis	GO:0022008	1.28463e-07		multi-organism cellular process	GO:0044764	9.96528e-05		cell projection organization	GO:0030030	7.23492e-10
peptide metabolic process	GO:0006518	0.0144364		neuron differentiation	GO:0030182	1.28463e-07		symbiosis, encompassing mutualism through parasitism	GO:0044403	0.000446395		neuron projection development	GO:0031175	3.73216e-09
multi-organism cellular process	GO:0044764	0.00191155		regulation of biological quality	GO:0065008	1.62168e-08		peptide biosynthetic process	GO:0043043	0.000864932		signal transduction	GO:0007165	4.27942e-09
organonitrogen compound metabolic process	GO:1901564	0.00366695		ATP hydrolysis coupled transmembrane transport	GO:0090662	1.48796e-07		cellular amide metabolic process	GO:0043603	0.000990235		cellular response to stimulus	GO:0051716	6.46748e-09
viral life cycle	GO:0019058	0.0144364		establishment of protein localization to membrane	GO:0090150	3.60122e-07		regulation of cellular amide metabolic process	GO:0034248	0.00169085		neuron differentiation	GO:0030182	3.26749e-07
brain development	GO:0007420	0.00366695		protein localization to membrane	GO:0072657	3.60122e-07		translation	GO:0006412	0.00280362		nervous system development	GO:0007399	1.64434e-07
multi-organism metabolic process	GO:0044033	0.00191155		synaptic signaling	GO:0099536	5.53735e-07		neural nucleus development	GO:0048857	0.00266097		regulation of cellular process	GO:0050794	1.63562e-07
ribonucleoprotein complex biogenesis	GO:0022613	0.00385679		trans-synaptic signaling	GO:0099537	4.73417e-07		amide biosynthetic process	GO:0043604	0.00280362		cellular component organization	GO:0016043	1.96368e-08
organonitrogen compound biosynthetic process	GO:1901566	0.0145937		cellular component organization	GO:0016043	6.35556e-08		RNA catabolic process	GO:0006401	0.00280362		neurogenesis	GO:0022008	3.49108e-07
symbiosis, encompassing mutualism through parasitism	GO:0044403	0.00457909		single-organism intracellular transport	GO:1902582	5.82019e-07		multi-organism metabolic process	GO:0044033	0.00131985		cation transport	GO:0006812	3.49108e-07
mRNA metabolic process	GO:0016071	0.00850263		neuron development	GO:0048666	5.85295e-07		viral gene expression	GO:0019080	0.00620441		regulation of signaling	GO:0023051	2.00301e-07
interspecies interaction between organisms	GO:0044419	0.0025227		cellular localization	GO:0051641	1.08365e-07		establishment of protein localization to membrane	GO:0090150	0.0312312		regulation of transport	GO:0051049	8.26218e-07
ribosome biogenesis	GO:0042254	0.0145937		single-organism membrane organization	GO:0044802	8.67118e-07		RNA processing	GO:0006396	0.0189241		regulation of cell projection organization	GO:0031344	8.10353e-07
central nervous system development	GO:0007417	0.0145937		hydrogen transport	GO:0006818	1.02433e-06		ribonucleoprotein complex biogenesis	GO:0022613	0.0182873		cellular homeostasis	GO:0019725	4.09576e-07
head development	GO:0060322	0.00569729		neuron projection development	GO:0031175	1.02433e-06		substantia nigra development	GO:0021762	0.0344394		single-organism cellular localization	GO:1902580	5.00401e-07
cellular macromolecule catabolic process	GO:0044265	0.0145937		system development	GO:0048731	2.23282e-06		single-organism intracellular transport	GO:1902582	0.0344394		regulation of biological quality	GO:0065008	9.55144e-08
establishment of protein localization to membrane	GO:0090150	0.0145937		cell projection organization	GO:0030030	2.38708e-06		protein localization to membrane	GO:0072657	0.0344394		ion transport	GO:0006811	1.41942e-06
cellular amide metabolic process	GO:0043603	0.015325		establishment of localization in cell	GO:0051649	2.38708e-06		negative regulation of metabolic process	GO:0009892	0.0344394		cellular ion homeostasis	GO:0006873	2.07038e-06
positive regulation of macromolecule metabolic process	GO:0010604	0.0241937		nucleoside triphosphate metabolic process	GO:0009141	8.66881e-06		negative regulation of macromolecule metabolic process	GO:0010605	0.0281922		cellular chemical homeostasis	GO:0055082	2.23916e-06
ATP hydrolysis coupled transmembrane transport	GO:0090662	0.0241937		membrane organization	GO:0061024	4.04958e-06		organonitrogen compound metabolic process	GO:1901564	0.0270503		regulation of cell communication	GO:0010646	2.23916e-06
protein localization to membrane	GO:0072657	0.0281735		single-multicellular organism process	GO:0044707	9.93819e-07		negative regulation of cellular metabolic process	GO:0031324	0.0346869		cellular localization	GO:0051641	2.37426e-07
nervous system development	GO:0007399	0.0314489		cation transport	GO:0006812	8.66881e-06		nucleobase-containing compound catabolic process	GO:0034655	0.0439794		cellular developmental process	GO:0048869	1.48618e-06
cellular component organization	GO:0016043	0.00904872		single-organism behavior	GO:0044708	9.93819e-07		single-organism cellular localization	GO:1902580	0.0270503		cell development	GO:0048468	1.48618e-06
phagosome maturation	GO:0090382	0.0314489		single organism signaling	GO:0044700	1.16248e-06		negative regulation of biosynthetic process	GO:0009890	0.0423977		regulation of cellular component organization	GO:0051128	3.05391e-06
RNA catabolic process	GO:0006401	0.0281824		protein localization	GO:0008104	5.16362e-06		aromatic compound catabolic process	GO:0019439	0.0494791		ion homeostasis	GO:0050801	3.4963e-06
positive regulation of cellular metabolic process	GO:0031325	0.0281824		single-organism developmental process	GO:0044767	1.59876e-06		cellular nitrogen compound catabolic process	GO:0044270	0.0494791		regulation of biological process	GO:0050789	3.42631e-07
positive regulation of metabolic process	GO:0009893	0.0341646		multicellular organism development	GO:0007275	7.14071e-06		negative regulation of nitrogen compound metabolic process	GO:0051172	0.0440085		regulation of localization	GO:0032879	1.74481e-06
transferrin transport	GO:0033572	0.0340349		anatomical structure development	GO:0048856	1.91859e-06		negative regulation of lyase activity	GO:0051350	0.0498441		movement of cell or subcellular component	GO:0006928	1.75244e-06
developmental maturation	GO:0021700	0.0278323		cell development	GO:0048468	1.19629e-05		cellular component organization	GO:0016043	0.0220841		system development	GO:0048731	1.75244e-06
cellular component biogenesis	GO:0044085	0.0141844		cell communication	GO:0007154	3.22092e-06						transmembrane receptor protein tyrosine kinase signaling pathway	GO:0007169	8.06995e-06
protein metabolic process	GO:0019538	0.0470727		learning or memory	GO:0007611	1.4893e-05						establishment of localization in cell	GO:0051649	3.13351e-06
single-organism localization	GO:1902578	0.0348899		central nervous system development	GO:0007417	5.62038e-05						cell differentiation	GO:0030154	1.07835e-05
response to chemical	GO:0042221	0.037276		ion transport	GO:0006811	5.89297e-05						ion transmembrane transport	GO:0034220	1.08022e-05
response to stress	GO:0006950	0.045256		establishment of protein localization	GO:0045184	2.79951e-05						ATP hydrolysis coupled transmembrane transport	GO:0090662	1.11211e-05
catabolic process	GO:0009056	0.045256		nucleoside monophosphate metabolic process	GO:0009123	8.69306e-05						chemical homeostasis	GO:0048878	1.32099e-05
cellular localization	GO:0051641	0.0462614		macroautophagy	GO:0016236	2.79951e-05						single-organism membrane organization	GO:0044802	5.33872e-06
primary metabolic process	GO:0044238	0.0472125		cell-cell signaling	GO:0007267	2.85892e-05						import into cell	GO:0098657	1.60166e-05
				neurotransmitter uptake	GO:0001504	9.78252e-05						transmembrane transport	GO:0055085	2.11363e-05
				regulation of cell projection organization	GO:0031344	0.000123353						synaptic signaling	GO:0099536	2.37571e-05
				regulation of macroautophagy	GO:0016241	0.000143601						trans-synaptic signaling	GO:0099537	2.65529e-05
				cellular macromolecule localization	GO:0070727	6.10941e-05						single-organism developmental process	GO:0044767	3.69412e-06
				intracellular transport	GO:0046907	6.2996e-05						enzyme linked receptor protein signaling pathway	GO:0007167	2.37571e-05
				import into cell	GO:0098657	0.000150671						hydrogen transport	GO:0006818	2.80727e-05
				phagosome maturation	GO:0090382	0.000150671						single-organism intracellular transport	GO:1902582	2.92547e-05
				microtubule-based process	GO:0007017	6.31504e-05						cell projection morphogenesis	GO:0048858	2.92547e-05
				neurotransmitter transport	GO:0006836	0.000150671						establishment of protein localization to membrane	GO:0090150	2.92547e-05
				ribonucleotide metabolic process	GO:0009259	0.000191965						negative regulation of cellular component organization	GO:0051129	4.84707e-05
				cellular protein localization	GO:0034613	0.000192213						cellular component morphogenesis	GO:0032989	3.50733e-05
				transferrin transport	GO:0033572	0.000213207						single-multicellular organism process	GO:0044707	1.2477e-05
				organonitrogen compound metabolic process	GO:1901564	8.31082e-05						cell part morphogenesis	GO:0032990	7.43339e-05
				purine nucleotide metabolic process	GO:0006163	0.000213207						cell morphogenesis	GO:0000902	7.43339e-05
				macromolecule localization	GO:0033036	2.94159e-05						multicellular organism development	GO:0007275	5.35253e-05
				purine nucleoside metabolic process	GO:0042278	0.000224064						neural nucleus development	GO:0048857	5.35253e-05
				regulation of transport	GO:0051049	0.000221351						system process	GO:0003008	1.62654e-05
				phosphate-containing compound metabolic process	GO:0006796	0.000221351						membrane organization	GO:0061024	5.74058e-05
				regulation of protein localization	GO:0032880	0.000227583						negative regulation of multicellular organismal process	GO:0051241	8.98356e-05
				cognition	GO:0050890	0.000227583						intracellular transport	GO:0046907	5.90801e-05
				ion transmembrane transport	GO:0034220	0.000269405						vesicle-mediated transport	GO:0016192	9.85842e-05
				ribose phosphate metabolic process	GO:0019693	0.000227583						cell morphogenesis involved in differentiation	GO:0000904	0.000149442
				generation of precursor metabolites and energy	GO:0006091	0.000138667						single-organism behavior	GO:0044708	1.88402e-05
				cell part morphogenesis	GO:0032990	0.000239005						anatomical structure development	GO:0048856	1.88402e-05
				cellular chemical homeostasis	GO:0055082	0.000239005						phagosome maturation	GO:0090382	9.95363e-05
				cellular ion homeostasis	GO:0006873	0.000320915						negative regulation of biological process	GO:0048519	6.60007e-05
				ribonucleoside metabolic process	GO:0009119	0.000320915						cell-cell signaling	GO:0007267	6.60007e-05
				regulation of cellular localization	GO:0060341	0.00025516						neurotransmitter uptake	GO:0001504	0.00014515
				modulation of synaptic transmission	GO:0050804	0.00025516						homeostatic process	GO:0042592	0.000103639
				cellular response to stimulus	GO:0051716	5.89807e-05						phosphorus metabolic process	GO:0006793	0.000108318
				phosphorus metabolic process	GO:0006793	0.000194161						regulation of macroautophagy	GO:0016241	0.000281288
				transmembrane transport	GO:0055085	0.000301043						regulation of protein metabolic process	GO:0051246	0.000281288
				nucleotide metabolic process	GO:0009117	0.000422875						intracellular signal transduction	GO:0035556	0.000118608
				cellular homeostasis	GO:0019725	0.000215641						phosphate-containing compound metabolic process	GO:0006796	0.000203301
				regulation of cellular protein localization	GO:1903827	0.000447803						microtubule-based movement	GO:0007018	0.000208395
				cell projection morphogenesis	GO:0048858	0.000374851						protein localization to membrane	GO:0072657	0.000217612
				purine-containing compound metabolic process	GO:0072521	0.000374851						modulation of synaptic transmission	GO:0050804	0.000219264
				nucleoside phosphate metabolic process	GO:0006753	0.000380844						nucleoside triphosphate metabolic process	GO:0009141	0.000365457
				cellular developmental process	GO:0048869	0.00025446						negative regulation of transport	GO:0051051	0.00024692
				regulation of neurotransmitter levels	GO:0001505	0.000257082						response to chemical	GO:0042221	5.59659e-05
				autophagy	GO:0006914	9.46303e-05						anatomical structure morphogenesis	GO:0009653	5.59659e-05
				viral process	GO:0016032	0.000274267						substantia nigra development	GO:0021762	0.00027976
				regulation of cell development	GO:0060284	0.000573175						chaperone-mediated autophagy	GO:0061684	0.000201453
				nucleoside metabolic process	GO:0009116	0.000445043						response to wounding	GO:0009611	0.000227838
				multi-organism cellular process	GO:0044764	0.000103459						regulation of cell morphogenesis	GO:0022604	0.00056318
				organelle organization	GO:0006996	0.000293044						autophagy	GO:0006914	8.22071e-05
				microtubule-based movement	GO:0007018	0.000481049						positive regulation of signaling	GO:0023056	0.00039284
				protein transport	GO:0015031	0.000481049						positive regulation of biological process	GO:0048518	0.000258287
				cell differentiation	GO:0030154	0.000497617						regulation of neurotransmitter transport	GO:0051588	0.000614903
				ion homeostasis	GO:0050801	0.000773202						head development	GO:0060322	0.000260732
				nucleobase-containing small molecule metabolic process	GO:0055086	0.000368188						negative regulation of cellular process	GO:0048523	0.000430121
				symbiosis, encompassing mutualism through parasitism	GO:0044403	0.000463531						learning or memory	GO:0007611	0.000260732
				glycosyl compound metabolic process	GO:1901657	0.000464482						response to nitrogen compound	GO:1901698	0.000260732
				system process	GO:0003008	0.000182108						protein localization	GO:0008104	0.000260732
				interspecies interaction between organisms	GO:0044419	0.000182108						viral process	GO:0016032	0.000281577
				intermediate filament cytoskeleton organization	GO:0045104	0.000821904						regulation of neurotransmitter uptake	GO:0051580	0.000494625
				vesicle-mediated transport	GO:0016192	0.000927961						multi-organism cellular process	GO:0044764	0.000112889
				apoptotic process	GO:0006915	0.00131541						cellular component assembly	GO:0022607	0.000302428
				intermediate filament-based process	GO:0045103	0.000656965						ribonucleotide metabolic process	GO:0009259	0.000892174
				regulation of signaling	GO:0023051	0.000656965						regulation of signal transduction	GO:0009966	0.00058292
				brain development	GO:0007420	0.000656965						regulation of ion transport	GO:0043269	0.000894005
				regulation of cellular component organization	GO:0051128	0.00110261						cellular component biogenesis	GO:0044085	0.000137815
				programmed cell death	GO:0012501	0.00137681						positive regulation of cell communication	GO:0010647	0.00089462
				homeostatic process	GO:0042592	0.000838809						regulation of cell development	GO:0060284	0.000912049
				neuron apoptotic process	GO:0051402	0.00203887						purine-containing compound metabolic process	GO:0072521	0.00069407
				cytoskeleton-dependent intracellular transport	GO:0030705	0.00143685						purine nucleotide metabolic process	GO:0006163	0.000912049
				head development	GO:0060322	0.000874131						response to organic substance	GO:0010033	0.000393449
				negative regulation of cellular component organization	GO:0051129	0.00204136						regulation of response to stimulus	GO:0048583	0.000393449
				cellular component morphogenesis	GO:0032989	0.0008753						secretion by cell	GO:0032940	0.000393449
				organic substance transport	GO:0071702	0.00154709						endocytosis	GO:0006897	0.000919
				establishment of protein localization to endoplasmic reticulum	GO:0072599	0.00207601						regulation of cellular protein metabolic process	GO:0032268	0.000919
				regulation of nervous system development	GO:0051960	0.00207601						cognition	GO:0050890	0.000757165
				learning	GO:0007612	0.0017536						symbiosis, encompassing mutualism through parasitism	GO:0044403	0.000403589
				axon development	GO:0061564	0.00226641						response to organonitrogen compound	GO:0010243	0.000403589
				regulation of apoptotic signaling pathway	GO:2001233	0.00232703						brain development	GO:0007420	0.000403589
				single-organism organelle organization	GO:1902589	0.00115738						interspecies interaction between organisms	GO:0044419	0.0001847
				protein localization to organelle	GO:0033365	0.00258641						endoplasmic reticulum tubular network assembly	GO:0071787	0.000864322
				regulation of autophagy	GO:0010506	0.00232678						transferrin transport	GO:0033572	0.00107114
				establishment of protein localization to organelle	GO:0072594	0.00247209						ribose phosphate metabolic process	GO:0019693	0.00088607
				signal transduction	GO:0007165	0.000685125						actin filament-based process	GO:0030029	0.000515194
				cell morphogenesis	GO:0000902	0.0025762						regulation of cellular localization	GO:0060341	0.000979892
				regulation of establishment of protein localization	GO:0070201	0.00327832						single-organism metabolic process	GO:0044710	0.000230457
				respiratory electron transport chain	GO:0022904	0.0025762						neurotransmitter transport	GO:0006836	0.000979892
				enzyme linked receptor protein signaling pathway	GO:0007167	0.0025762						response to peptide hormone	GO:0043434	0.000979892
				response to cadmium ion	GO:0046686	0.00349269						axon development	GO:0061564	0.00130702
				regulation of cellular process	GO:0050794	0.00178764						purine nucleoside metabolic process	GO:0042278	0.00130702
				transmembrane receptor protein tyrosine kinase signaling pathway	GO:0007169	0.00349269						regulation of autophagy	GO:0010506	0.00102418
				regulation of localization	GO:0032879	0.00178764						regulation of molecular function	GO:0065009	0.000246132
				electron transport chain	GO:0022900	0.00178764						generation of precursor metabolites and energy	GO:0006091	0.000611931
				cell death	GO:0008219	0.00194856						central nervous system development	GO:0007417	0.00104639
				secretion by cell	GO:0032940	0.0019994						phosphorylation	GO:0016310	0.00145031
				movement of cell or subcellular component	GO:0006928	0.00237005						cytoskeleton-dependent intracellular transport	GO:0030705	0.00114433
				establishment of protein localization to plasma membrane	GO:0090002	0.0051641						macroautophagy	GO:0016236	0.000672523
				regulation of cell communication	GO:0010646	0.00452786						regulation of neurotransmitter levels	GO:0001505	0.000682607
				neurotransmitter reuptake	GO:0098810	0.00487609						nucleoside monophosphate metabolic process	GO:0009123	0.00155766
				intermediate filament organization	GO:0045109	0.00487609						response to oxygen-containing compound	GO:1901700	0.000708173
				neuron death	GO:0070997	0.00487609						regulation of nervous system development	GO:0051960	0.00156078
				nucleoside triphosphate biosynthetic process	GO:0009142	0.0063233						establishment of protein localization	GO:0045184	0.000713646
				RNA catabolic process	GO:0006401	0.0063233						exocytosis	GO:0006887	0.00133863
				organonitrogen compound biosynthetic process	GO:1901566	0.00520411						regulation of multicellular organismal process	GO:0051239	0.000756973
				plasma membrane organization	GO:0007009	0.00520411						organic substance transport	GO:0071702	0.00133863
				vesicle localization	GO:0051648	0.00529423						learning	GO:0007612	0.00133863
				phosphorylation	GO:0016310	0.00682198						single-organism organelle organization	GO:1902589	0.000756973
				regulation of neuron death	GO:1901214	0.00682198						ribonucleoside metabolic process	GO:0009119	0.00169154
				establishment of vesicle localization	GO:0051650	0.0057963						positive regulation of cellular component organization	GO:0051130	0.00169154
				negative regulation of hormone metabolic process	GO:0032351	0.00717017						positive regulation of transport	GO:0051050	0.00157322
				chemical homeostasis	GO:0048878	0.00678287						establishment of mitochondrion localization, microtubule-mediated	GO:0034643	0.00187923
				neurological system process	GO:0050877	0.00469322						regulation of phosphorus metabolic process	GO:0051174	0.00247808
				regulation of programmed cell death	GO:0043067	0.0082506						secretion	GO:0046903	0.00204343
				cell morphogenesis involved in differentiation	GO:0000904	0.0082506						response to peptide	GO:1901652	0.00204343
				regulation of cell death	GO:0010941	0.00755145						organophosphate metabolic process	GO:0019637	0.00122609
				response to chemical	GO:0042221	0.00259218						cellular response to organic substance	GO:0071310	0.00210011
				apoptotic mitochondrial changes	GO:0008637	0.00911874						positive regulation of response to stimulus	GO:0048584	0.00213482
				protein stabilization	GO:0050821	0.00797705						organelle organization	GO:0006996	0.00131969
				positive regulation of signaling	GO:0023056	0.0080305						nucleoside metabolic process	GO:0009116	0.00213482
				peptide biosynthetic process	GO:0043043	0.00958546						regulation of multicellular organismal development	GO:2000026	0.00213482
				oxidative phosphorylation	GO:0006119	0.00835937						establishment of mitochondrion localization	GO:0051654	0.00232088
				regulation of membrane potential	GO:0042391	0.00619047						nucleotide metabolic process	GO:0009117	0.00324487
				translation	GO:0006412	0.0101521						cellular response to nitrogen compound	GO:1901699	0.00236185
				regulation of biological process	GO:0050789	0.00318455						dendrite development	GO:0016358	0.00158444
				microtubule-based transport	GO:0099111	0.00957568						platelet activation	GO:0030168	0.00249227
				hydrogen peroxide metabolic process	GO:0042743	0.00957568						cell surface receptor signaling pathway	GO:0007166	0.00159259
				adult behavior	GO:0030534	0.00717927						macromolecule localization	GO:0033036	0.000796313
				amino acid transport	GO:0006865	0.0117489						microtubule-based process	GO:0007017	0.00159259
				adult locomotory behavior	GO:0008344	0.00734904						cytoskeleton organization	GO:0007010	0.00257324
				neural nucleus development	GO:0048857	0.00734904						organonitrogen compound metabolic process	GO:1901564	0.00159259
				energy derivation by oxidation of organic compounds	GO:0015980	0.00734904						supramolecular fiber organization	GO:0097435	0.00159259
				regulation of neurotransmitter transport	GO:0051588	0.0126757						response to endogenous stimulus	GO:0009719	0.000810893
				synaptic vesicle cycle	GO:0099504	0.010937						nucleoside phosphate metabolic process	GO:0006753	0.00265031
				positive regulation of cell communication	GO:0010647	0.0127565						regulation of synaptic plasticity	GO:0048167	0.00166007
				peptide metabolic process	GO:0006518	0.0110743						response to axon injury	GO:0048678	0.00281625
				positive regulation of cellular component organization	GO:0051130	0.0127677						regulation of cell differentiation	GO:0045595	0.00282922
				organophosphate metabolic process	GO:0019637	0.00806013						cell adhesion	GO:0007155	0.000888503
				secretion	GO:0046903	0.0116012						amino acid transport	GO:0006865	0.00420715
				positive regulation of transport	GO:0051050	0.0116012						viral life cycle	GO:0019058	0.00290593
				nucleobase transport	GO:0015851	0.0116858						glycosyl compound metabolic process	GO:1901657	0.00188355
				organelle disassembly	GO:1903008	0.0117223						nucleobase-containing small molecule metabolic process	GO:0055086	0.00188355
				protein localization to cell periphery	GO:1990778	0.0145727						cell growth	GO:0016049	0.000970008
				regulation of synaptic plasticity	GO:0048167	0.00898633						neuron migration	GO:0001764	0.00341955
				response to interferon-gamma	GO:0034341	0.0148364						tissue homeostasis	GO:0001894	0.00501602
				thyroid gland development	GO:0030878	0.0147165						protein transport	GO:0015031	0.00391603
				translational initiation	GO:0006413	0.0108528						mitochondrion localization	GO:0051646	0.00429977
				intracellular protein transport	GO:0006886	0.0154608						regulation of catalytic activity	GO:0050790	0.00286074
				synaptic vesicle localization	GO:0097479	0.0180963						cellular response to endogenous stimulus	GO:0071495	0.00290545
				cellular component assembly	GO:0022607	0.0110867						midbrain development	GO:0030901	0.00290545
				membrane depolarization	GO:0051899	0.0159						protein refolding	GO:0042026	0.00290545
				anatomical structure morphogenesis	GO:0009653	0.00665179						regulation of anatomical structure morphogenesis	GO:0022603	0.00517841
				response to axon injury	GO:0048678	0.0170634						single organismal cell-cell adhesion	GO:0016337	0.00541879
				calcium ion-regulated exocytosis of neurotransmitter	GO:0048791	0.0124163						regulation of intracellular signal transduction	GO:1902531	0.00843478
				NADH regeneration	GO:0006735	0.0170634						actin cytoskeleton organization	GO:0030036	0.00582614
				relaxation of muscle	GO:0090075	0.0170634						regulation of transporter activity	GO:0032409	0.00363537
				canonical glycolysis	GO:0061621	0.0205585						muscle system process	GO:0003012	0.00367674
				dendritic spine development	GO:0060996	0.0124163						cellular response to organonitrogen compound	GO:0071417	0.00634504
				monosaccharide biosynthetic process	GO:0046364	0.0205585						regulation of transmembrane transport	GO:0034762	0.00957177
				mitochondrial transport	GO:0006839	0.0170634						apoptotic process	GO:0006915	0.00957177
				response to nitrogen compound	GO:1901698	0.0127229						neurological system process	GO:0050877	0.00431351
				cellular component biogenesis	GO:0044085	0.00703773						locomotory behavior	GO:0007626	0.00230262
				negative regulation of biological process	GO:0048519	0.0127229						cellular response to peptide hormone stimulus	GO:0071375	0.010406
				protein complex biogenesis	GO:0070271	0.0127229						cell activation	GO:0001775	0.00434745
				protein complex assembly	GO:0006461	0.0218088						cell-cell adhesion	GO:0098609	0.00434745
				cellular respiration	GO:0045333	0.0181757						protein insertion into mitochondrial membrane	GO:0051204	0.00435995
				cellular response to chemical stimulus	GO:0070887	0.0127414						protein insertion into mitochondrial membrane involved in apoptotic signaling pathway	GO:0001844	0.00733994
				exocytosis	GO:0006887	0.0181757						cellular response to chemical stimulus	GO:0070887	0.00490204
				signal release	GO:0023061	0.0181757						glutamate secretion	GO:0014047	0.00838631
				regulation of neurotransmitter uptake	GO:0051580	0.018752						cell death	GO:0008219	0.00496298
				positive regulation of cellular response to oxidative stress	GO:1900409	0.0228332						programmed cell death	GO:0012501	0.00842976
				positive regulation of response to oxidative stress	GO:1902884	0.0228332						long-term synaptic potentiation	GO:0060291	0.00849524
				neuron projection regeneration	GO:0031102	0.018752						MAPK cascade	GO:0000165	0.00849524
				cell surface receptor signaling pathway	GO:0007166	0.0136822						negative regulation of nervous system development	GO:0051961	0.0136859
				regulation of multicellular organismal development	GO:2000026	0.0193916						single organism cell adhesion	GO:0098602	0.00312618
				establishment of synaptic vesicle localization	GO:0097480	0.0232114						response to stress	GO:0006950	0.00318089
				vesicle-mediated transport in synapse	GO:0099003	0.0232114						positive regulation of cellular process	GO:0048522	0.0101102
				antigen processing and presentation of exogenous peptide antigen via MHC class II	GO:0019886	0.0232114						synaptic vesicle cycle	GO:0099504	0.0101648
				positive regulation of cellular protein localization	GO:1903829	0.0198336						regulation of cell growth	GO:0001558	0.0101648
				mitochondrial transmembrane transport	GO:1990542	0.0232114						positive regulation of signal transduction	GO:0009967	0.0162064
				regulation of phosphorus metabolic process	GO:0051174	0.023717						cellular response to peptide	GO:1901653	0.0162064
				establishment of organelle localization	GO:0051656	0.015072						T-tubule organization	GO:0033292	0.0110483
				platelet activating factor metabolic process	GO:0046469	0.0209013						isotype switching to IgG isotypes	GO:0048291	0.0110483
				cellular response to peptide hormone stimulus	GO:0071375	0.0241773						negative regulation of neurotransmitter uptake	GO:0051581	0.0162064
				developmental maturation	GO:0021700	0.0153196						regulation of serotonin uptake	GO:0051611	0.0162064
				antigen processing and presentation of peptide or polysaccharide antigen via MHC class II	GO:0002504	0.0154985						translational initiation	GO:0006413	0.0070823
				antigen processing and presentation of peptide antigen via MHC class II	GO:0002495	0.0216508						regulation of developmental process	GO:0050793	0.00718783
				negative regulation of multicellular organismal process	GO:0051241	0.0216508						cell junction assembly	GO:0034329	0.0111407
				ribose phosphate biosynthetic process	GO:0046390	0.0246364						microtubule-based transport	GO:0099111	0.0111407
				nucleotide biosynthetic process	GO:0009165	0.0246364						regulation of vesicle-mediated transport	GO:0060627	0.0111407
				regulation of organelle organization	GO:0033043	0.0246364						response to antidepressant	GO:0036276	0.011944
				mitophagy	GO:0000422	0.0160045						glucocorticoid metabolic process	GO:0008211	0.0172465
				mitochondrion disassembly	GO:0061726	0.0246364						regulation of skeletal muscle adaptation	GO:0014733	0.0172465
				visual learning	GO:0008542	0.0228571						regulation of chaperone-mediated autophagy	GO:1904714	0.0172465
				glial cell migration	GO:0008347	0.0228571						mitochondrial membrane organization	GO:0007006	0.0119486
				protein insertion into mitochondrial membrane	GO:0051204	0.0168896						animal organ development	GO:0048513	0.00831538
				establishment of spindle localization	GO:0051293	0.0228571						response to hormone	GO:0009725	0.00837603
				protein insertion into mitochondrial membrane involved in apoptotic signaling pathway	GO:0001844	0.0228571						signal release	GO:0023061	0.0129024
				regulation of ion transport	GO:0043269	0.0260556						regulation of response to stress	GO:0080134	0.0129024
				response to mitochondrial depolarisation	GO:0098780	0.0228571						regulation of actin filament-based movement	GO:1903115	0.0192691
				macromitophagy	GO:0000423	0.0228571						anatomical structure homeostasis	GO:0060249	0.0134319
				mitophagy in response to mitochondrial depolarization	GO:0098779	0.0260556						membrane repolarization	GO:0086009	0.0135659
				locomotory behavior	GO:0007626	0.0106241						regulation of muscle system process	GO:0090257	0.0200039
				response to peptide hormone	GO:0043434	0.0229971						signal transduction by protein phosphorylation	GO:0023014	0.0097023
				nucleoside phosphate biosynthetic process	GO:1901293	0.0229971						negative regulation of growth	GO:0045926	0.0145452
				cellular nitrogen compound catabolic process	GO:0044270	0.0234361						regulation of protein localization	GO:0032880	0.0145452
				response to peptide	GO:1901652	0.0234598						response to drug	GO:0042493	0.0109141
				regulation of protein metabolic process	GO:0051246	0.0275845						neuron projection regeneration	GO:0031102	0.0162725
				purine-containing compound biosynthetic process	GO:0072522	0.0276545						regulation of neurotransmitter secretion	GO:0046928	0.0162725
				synaptic vesicle exocytosis	GO:0016079	0.0110616						protein stabilization	GO:0050821	0.0162725
				cellular response to nitrogen compound	GO:1901699	0.0236541						neurotransmitter reuptake	GO:0098810	0.0162725
				mitochondrial membrane organization	GO:0007006	0.0236541						intermediate filament organization	GO:0045109	0.0162725
				negative regulation of nervous system development	GO:0051961	0.027879						regulation of blood pressure	GO:0008217	0.0115327
				cardiac muscle cell action potential	GO:0086001	0.027879						positive regulation of multicellular organismal process	GO:0051240	0.0171811
				heterocycle catabolic process	GO:0046700	0.024687						G-protein coupled receptor signaling pathway	GO:0007186	0.0123092
				trachea formation	GO:0060440	0.0253498						response to interferon-gamma	GO:0034341	0.0274257
				hindbrain maturation	GO:0021578	0.027879						cell communication involved in cardiac conduction	GO:0086065	0.0123092
				central nervous system maturation	GO:0021626	0.027879						regulation of organic acid transport	GO:0032890	0.0274257
				regulation of skeletal muscle adaptation	GO:0014733	0.027879						receptor internalization	GO:0031623	0.0123092
				establishment of integrated proviral latency	GO:0075713	0.027879						oxidation-reduction process	GO:0055114	0.0126407
				nucleoside monophosphate biosynthetic process	GO:0009124	0.027879						cellular response to hormone stimulus	GO:0032870	0.0184558
				microtubule cytoskeleton organization	GO:0000226	0.0259838						positive regulation of cellular protein localization	GO:1903829	0.0185101
				carbohydrate biosynthetic process	GO:0016051	0.0259838						cell communication by electrical coupling involved in cardiac conduction	GO:0086064	0.018679
				glial cell differentiation	GO:0010001	0.027879						positive regulation of filopodium assembly	GO:0051491	0.0287809
				positive regulation of membrane permeability	GO:1905710	0.0259838						axonal fasciculation	GO:0007413	0.0287809
				actin-mediated cell contraction	GO:0070252	0.027879						nitrogen compound transport	GO:0071705	0.018679
				positive regulation of autophagy	GO:0010508	0.027879						regulation of growth	GO:0040008	0.013234
				nucleobase-containing compound catabolic process	GO:0034655	0.0259838						adult locomotory behavior	GO:0008344	0.0132468
				synapse maturation	GO:0060074	0.0259838						organelle transport along microtubule	GO:0072384	0.0189985
				relaxation of cardiac muscle	GO:0055119	0.027879						homotypic cell-cell adhesion	GO:0034109	0.0191681
				positive regulation of embryonic development	GO:0040019	0.027879						regulation of cardiac conduction	GO:1903779	0.0191681
				amide biosynthetic process	GO:0043604	0.027879						muscle contraction	GO:0006936	0.0191681
				dendrite development	GO:0016358	0.0223697						regulation of ion transmembrane transporter activity	GO:0032412	0.030094
				organelle localization	GO:0051640	0.0223697						protein insertion into membrane	GO:0051205	0.030094
				visual behavior	GO:0007632	0.0223697						establishment of organelle localization	GO:0051656	0.014276
				dendritic spine morphogenesis	GO:0060997	0.0279017						response to hydrogen peroxide	GO:0042542	0.0210663
				axon regeneration	GO:0031103	0.0279017						regulation of ion homeostasis	GO:2000021	0.0210663
				regulation of oxidative stress-induced cell death	GO:1903201	0.0279017						organelle localization	GO:0051640	0.0153362
				neurotransmitter secretion	GO:0007269	0.0136256						regulation of transmembrane transporter activity	GO:0022898	0.0215836
				signal release from synapse	GO:0099643	0.0283876						multicellular organismal signaling	GO:0035637	0.0159806
				mitochondrion organization	GO:0007005	0.0281793						cellular response to oxygen-containing compound	GO:1901701	0.0222431
				cellular response to peptide	GO:1901653	0.0287622						regulation of cellular response to stress	GO:0080135	0.0224281
				aromatic compound catabolic process	GO:0019439	0.0286201						regulation of cell size	GO:0008361	0.0224281
				antigen processing and presentation of exogenous peptide antigen	GO:0002478	0.0286201						calcium-mediated signaling	GO:0019722	0.0361879
				cellular component disassembly	GO:0022411	0.0250596						positive regulation of membrane permeability	GO:1905710	0.0225012
				regulation of amine transport	GO:0051952	0.031252						adhesion of symbiont to host cell	GO:0044650	0.016672
				amine transport	GO:0015837	0.031252						dense core granule biogenesis	GO:0061110	0.016672
				long-term synaptic potentiation	GO:0060291	0.0325461						fructose 1,6-bisphosphate metabolic process	GO:0030388	0.0225012
				antigen processing and presentation of exogenous antigen	GO:0019884	0.0272746						apolipoprotein A-I-mediated signaling pathway	GO:0038027	0.0225012
				regulation of axon regeneration	GO:0048679	0.0330814						virion attachment to host cell	GO:0019062	0.0225012
				multi-organism metabolic process	GO:0044033	0.0169885						regulation of glucocorticoid metabolic process	GO:0031943	0.0361879
				spindle localization	GO:0051653	0.0286224						response to fluoxetine	GO:0014076	0.0361879
				positive regulation of establishment of protein localization	GO:1904951	0.0347672						regulation of apoptotic signaling pathway	GO:2001233	0.0363999
				membrane hyperpolarization	GO:0060081	0.0347672						immune response-regulating cell surface receptor signaling pathway involved in phagocytosis	GO:0002433	0.0169257
				establishment of viral latency	GO:0019043	0.0347672						Fc-gamma receptor signaling pathway involved in phagocytosis	GO:0038096	0.0229069
				programmed cell death in response to reactive oxygen species	GO:0097468	0.0356691						energy derivation by oxidation of organic compounds	GO:0015980	0.0172977
				muscle system process	GO:0003012	0.0293786						response to reactive oxygen species	GO:0000302	0.0237949
				cellular response to oxygen-containing compound	GO:1901701	0.0353462						neurotransmitter secretion	GO:0007269	0.0117372
				interferon-gamma-mediated signaling pathway	GO:0060333	0.0364783						signal release from synapse	GO:0099643	0.0377643
				negative regulation of cellular process	GO:0048523	0.0356364						cell migration	GO:0016477	0.0175061
				G2/M transition of mitotic cell cycle	GO:0000086	0.0368452						peptide metabolic process	GO:0006518	0.0239729
				neuromuscular process controlling balance	GO:0050885	0.0395258						NADH regeneration	GO:0006735	0.0241363
				intrinsic apoptotic signaling pathway in response to oxidative stress	GO:0008631	0.0395258						relaxation of muscle	GO:0090075	0.0241363
				membrane repolarization	GO:0086009	0.0394542						canonical glycolysis	GO:0061621	0.0385455
				regulation of long-term synaptic potentiation	GO:1900271	0.0394542						membrane depolarization	GO:0051899	0.024273
				regulation of multicellular organismal process	GO:0051239	0.0335695						response to insulin	GO:0032868	0.0385751
				response to oxygen-containing compound	GO:1901700	0.0340695						negative regulation of cell growth	GO:0030308	0.0385751
				response to organic substance	GO:0010033	0.0340695						regulation of anatomical structure size	GO:0090066	0.0192728
				regulation of cellular protein metabolic process	GO:0032268	0.0424212						cell motility	GO:0048870	0.0123799
				response to organonitrogen compound	GO:0010243	0.0344398						localization of cell	GO:0051674	0.0123799
				regulation of ubiquitin homeostasis	GO:0010993	0.0415286						skeletal muscle adaptation	GO:0043501	0.0256957
				intermediate filament bundle assembly	GO:0045110	0.0415286						negative regulation of cyclase activity	GO:0031280	0.0386259
				endoplasmic reticulum tubular network assembly	GO:0071787	0.0415286						astrocyte development	GO:0014002	0.0386259
				regulation of glucocorticoid metabolic process	GO:0031943	0.0427813						endoplasmic reticulum tubular network organization	GO:0071786	0.0386259
				protein maturation by iron-sulfur cluster transfer	GO:0097428	0.0427813						cell projection assembly	GO:0030031	0.0256957
				regulation of cell differentiation	GO:0045595	0.0415286						cellular protein localization	GO:0034613	0.0256957
				antigen processing and presentation of peptide antigen	GO:0048002	0.035004						cardiac muscle cell action potential	GO:0086001	0.0386259
				nitrogen compound transport	GO:0071705	0.0415286						regulation of adenylate cyclase activity	GO:0045761	0.0386259
				regulation of protein transport	GO:0051223	0.0427813						dendritic spine development	GO:0060996	0.0197321
				ATP generation from ADP	GO:0006757	0.0415286						regulation of protein stability	GO:0031647	0.0200516
				glycolytic process	GO:0006096	0.0427813						cellular macromolecule localization	GO:0070727	0.0205164
				regulation of cell projection assembly	GO:0060491	0.0415286						striated muscle contraction	GO:0006941	0.0414054
				organic cyclic compound catabolic process	GO:1901361	0.0415286						Fc receptor mediated stimulatory signaling pathway	GO:0002431	0.0414054
				positive regulation of cell death	GO:0010942	0.0430738						interferon-gamma-mediated signaling pathway	GO:0060333	0.0414389
				viral gene expression	GO:0019080	0.0357668						axon regeneration	GO:0031103	0.0414389
				MAPK cascade	GO:0000165	0.0416961						dendritic spine morphogenesis	GO:0060997	0.0414389
				neuromuscular process	GO:0050905	0.0416961						regulation of secretion by cell	GO:1903530	0.0320845
				apoptotic signaling pathway	GO:0097190	0.0357668						placenta development	GO:0001890	0.0328555
				negative regulation of protein complex assembly	GO:0031333	0.0457921						regulation of cellular component size	GO:0032535	0.0244885
				trachea morphogenesis	GO:0060439	0.0438059						regulation of secretion	GO:0051046	0.0449821
				viral latency	GO:0019042	0.0438059						cell communication by electrical coupling	GO:0010644	0.0245728
				cell communication by electrical coupling involved in cardiac conduction	GO:0086064	0.0441383						intermediate filament cytoskeleton organization	GO:0045104	0.0332547
				gamma-aminobutyric acid signaling pathway	GO:0007214	0.0441383						positive regulation of cell size	GO:0045793	0.0449821
				positive regulation of filopodium assembly	GO:0051491	0.0466152						cerebellar cortex development	GO:0021695	0.0245728
				signal transduction by protein phosphorylation	GO:0023014	0.0396649						regulation of amine transport	GO:0051952	0.0449821
				regulation of binding	GO:0051098	0.0396649						amine transport	GO:0015837	0.0449821
				cell cycle G2/M phase transition	GO:0044839	0.0466336						regulation of membrane potential	GO:0042391	0.0250982
				antigen processing and presentation	GO:0019882	0.0277621						ATP generation from ADP	GO:0006757	0.0353983
				multicellular organismal signaling	GO:0035637	0.045176						glycolytic process	GO:0006096	0.0468373
				establishment or maintenance of cell polarity	GO:0007163	0.0476332						regulation of establishment of protein localization	GO:0070201	0.0468373
				response to antibiotic	GO:0046677	0.0476332						regulation of cellular component biogenesis	GO:0044087	0.026481
				chaperone-mediated autophagy	GO:0061684	0.0487139						regulation of immune system process	GO:0002682	0.026481
				regeneration	GO:0031099	0.0495862						intermediate filament-based process	GO:0045103	0.0278405
				response to endogenous stimulus	GO:0009719	0.0350377						adhesion of symbiont to host	GO:0044406	0.0190889
				cell growth	GO:0016049	0.0376721						adult heart development	GO:0007512	0.0391535
												synaptic vesicle exocytosis	GO:0016079	0.0190889
												regulation of hydrolase activity	GO:0051336	0.0404575
												anatomical structure formation involved in morphogenesis	GO:0048646	0.0195068
												peptide hormone processing	GO:0016486	0.0299767
												muscle cell cellular homeostasis	GO:0046716	0.0418883
												mitochondrial transport	GO:0006839	0.0418883
												reactive oxygen species biosynthetic process	GO:1903409	0.0299767
												cerebellum development	GO:0021549	0.0299767
												regulation of cell projection assembly	GO:0060491	0.0433481
												regulation of membrane depolarization	GO:0003254	0.0440419
												receptor metabolic process	GO:0043112	0.0455684
												cell junction organization	GO:0034330	0.0335637
												regulation of actin filament-based process	GO:0032970	0.0464738
												response to inorganic substance	GO:0010035	0.0347244
												regulation of mitochondrial membrane permeability	GO:0046902	0.0486342
												regulation of cell death	GO:0010941	0.0486342
												regulation of cellular component movement	GO:0051270	0.0486342
												regulation of cyclase activity	GO:0031279	0.0490333
												regulation of lyase activity	GO:0051339	0.0490333
												respiratory electron transport chain	GO:0022904	0.0490333
												developmental growth	GO:0048589	0.0250741
												action potential	GO:0001508	0.0496531
												electron transport chain	GO:0022900	0.0390808
												protein metabolic process	GO:0019538	0.0400761
												carbohydrate metabolic process	GO:0005975	0.0401483
												single-organism carbohydrate metabolic process	GO:0044723	0.0414133
												signal transduction involved in cellular response to ammonium ion	GO:1903831	0.0434513
												positive regulation of molecular function	GO:0044093	0.0434513
												metencephalon development	GO:0022037	0.0442844
												regulation of membrane permeability	GO:0090559	0.0472437
												cellular potassium ion transport	GO:0071804	0.0473509
												coagulation	GO:0050817	0.0484308
												multicellular organismal homeostasis	GO:0048871	0.0484308
												response to oxidative stress	GO:0006979	0.0486468
												immune effector process	GO:0002252	0.0363159
												immune response	GO:0006955	0.0397792
												cell proliferation	GO:0008283	0.0397792
												muscle adaptation	GO:0043500	0.0492302
												response to abiotic stimulus	GO:0009628	0.0492302
